# Mapping proteolytic neo-N termini at the surface of living cells

**DOI:** 10.1101/2020.02.23.961904

**Authors:** Amy M. Weeks, James R. Byrnes, Irene Lui, James A. Wells

## Abstract

N terminomics is a powerful strategy for profiling proteolytic neo-N termini, but its application to cell surface proteolysis has been limited by the low relative abundance of plasma membrane proteins. Here we apply plasma membrane-targeted subtiligase variants to efficiently and specifically capture cell surface N termini in live cells. Using this approach, we sequenced 807 cell surface N termini and quantified changes in their abundance in response to stimuli that induce proteolytic remodeling of the cell surface proteome. This technology will facilitate greater understanding of extracellular protease biology and reveal neo-N termini biomarkers and targets in disease.
