## Supplementary Datasets 1-11 for "Mapping proteolytic neo-N termini at the surface of living cells": Supplementary Dataset 1 - Subcellular locations for subtiligase N terminomics in lysate.xlsx

### Sheet: Sheet1
Uniprot ID	Subcellular Location	Other evidence	Counted as
HSP7C_HUMAN	Cell membrane		Cell membrane
HS90B_HUMAN	Cell membrane		Cell membrane
C1QBP_HUMAN	Cell membrane		Cell membrane
EF1A1_HUMAN	Cell membrane		Cell membrane
PDIA6_HUMAN	Cell membrane		Cell membrane
SYK_HUMAN	Cell membrane		Cell membrane
ENOA_HUMAN	Cell membrane		Cell membrane
AT2B4_HUMAN	Cell membrane		Cell membrane
STIM1_HUMAN	Cell membrane		Cell membrane
KCAB2_HUMAN	Cell membrane		Cell membrane
ATPA_HUMAN	Cell membrane		Cell membrane
LRP8_HUMAN	Cell membrane		Cell membrane
MTND_HUMAN	Cell membrane		Cell membrane
SDCB1_HUMAN	Cell membrane		Cell membrane
HMGB1_HUMAN	Cell membrane		Cell membrane
JAM1_HUMAN	Cell membrane		Cell membrane
SELK_HUMAN	Cell membrane		Cell membrane
C42S2_HUMAN	Cell membrane		Cell membrane
LAT_HUMAN	Cell membrane		Cell membrane
ADA_HUMAN	Cell membrane		Cell membrane
CD320_HUMAN	Cell membrane		Cell membrane
RSSA_HUMAN	Cell membrane		Cell membrane
TNR8_HUMAN	Cell membrane		Cell membrane
APLP2_HUMAN	Cell membrane		Cell membrane
LRBA_HUMAN	Cell membrane		Cell membrane
NOTC2_HUMAN	Cell membrane		Cell membrane
GLPC_HUMAN	Cell membrane		Cell membrane
KRIT1_HUMAN	Cell membrane		Cell membrane
DNJC9_HUMAN	Cell membrane		Cell membrane
MOT10_HUMAN	Cell membrane		Cell membrane
F120A_HUMAN	Cell membrane		Cell membrane
F168B_HUMAN	Cell membrane		Cell membrane
CD59_HUMAN	Cell membrane		Cell membrane
CXAR_HUMAN	Cell membrane		Cell membrane
CSTN2_HUMAN	Cell membrane		Cell membrane
ATRN_HUMAN	Cell membrane		Cell membrane
MACF1_HUMAN	Cell membrane		Cell membrane
FZD6_HUMAN	Cell membrane		Cell membrane
PDIA1_HUMAN	Cell membrane		Cell membrane
EP15R_HUMAN	Cell membrane		Cell membrane
EXOC7_HUMAN	Cell membrane		Cell membrane
MOES_HUMAN	Cell membrane		Cell membrane
VAPA_HUMAN	Cell membrane		Cell membrane
AP2A2_HUMAN	Cell membrane		Cell membrane
PDPK1_HUMAN	Cell membrane		Cell membrane
SNP23_HUMAN	Cell membrane		Cell membrane
ITM2B_HUMAN	Cell membrane		Cell membrane
SIT1_HUMAN	Cell membrane		Cell membrane
SORT_HUMAN	Cell membrane		Cell membrane
CAP1_HUMAN	Cell membrane		Cell membrane
AAAT_HUMAN	Cell membrane		Cell membrane
IYD1_HUMAN	Cell membrane		Cell membrane
RPGF6_HUMAN	Cell membrane		Cell membrane
ESYT2_HUMAN	Cell membrane		Cell membrane
S39AE_HUMAN	Cell membrane		Cell membrane
KC1D_HUMAN	Cell membrane		Cell membrane
LDLR_HUMAN	Cell membrane		Cell membrane
RGAP1_HUMAN	Cell membrane		Cell membrane
MRP_HUMAN	Cell membrane		Cell membrane
SCRIB_HUMAN	Cell membrane		Cell membrane
G3BP1_HUMAN	Cell membrane		Cell membrane
EWS_HUMAN	Cell membrane		Cell membrane
RHOA_HUMAN	Cell membrane		Cell membrane
SMAP1_HUMAN	Cell membrane		Cell membrane
LY6E_HUMAN	Cell membrane		Cell membrane
M3K7_HUMAN	Cell membrane		Cell membrane
DIAP1_HUMAN	Cell membrane		Cell membrane
LPP_HUMAN	Cell membrane		Cell membrane
FNBP1_HUMAN	Cell membrane		Cell membrane
SVIP_HUMAN	Cell membrane		Cell membrane
DGKZ_HUMAN	Cell membrane		Cell membrane
CD97_HUMAN	Cell membrane		Cell membrane
GNAS2_HUMAN	Cell membrane		Cell membrane
VDAC1_HUMAN	Cell membrane		Cell membrane
EPS15_HUMAN	Cell membrane		Cell membrane
CD99_HUMAN	Membrane	GO CC: plasma membrane	Cell Membrane
ICAM3_HUMAN	Membrane	GO CC: plasma membrane	Cell Membrane
1A68_HUMAN	Membrane	Cell Membrane (Uniprot KB)	Cell Membrane
PTPRC_HUMAN	Membrane	GO CC: plasma membrane	Cell Membrane
PTCA_HUMAN	Membrane	GO CC: plasma membrane	Cell Membrane
CD3D_HUMAN	Membrane	GO CC: plasma membrane	Cell Membrane
T3JAM_HUMAN	Membrane	Has annotated extracellular domain	Cell Membrane
S39AA_HUMAN	Membrane	GO CC: integral component of plasma membrane	Cell Membrane
TVB1_HUMAN	None	Cell Membrane (Uniprot KB)	Cell Membrane
4F2_HUMAN	None	Cell Membrane (Uniprot KB)	Cell Membrane
ATAD1_HUMAN	None	Plasma Membrane (Uniprot KB)	Cell Membrane
ACTG_HUMAN	Cytoplasm		Cytoplasm
TBA1B_HUMAN	Cytoplasm		Cytoplasm
TBB5_HUMAN	Cytoplasm		Cytoplasm
TCTP_HUMAN	Cytoplasm		Cytoplasm
CAPR1_HUMAN	Cytoplasm		Cytoplasm
ALDOA_HUMAN	Cytoplasm		Cytoplasm
VIME_HUMAN	Cytoplasm		Cytoplasm
FKB1A_HUMAN	Cytoplasm		Cytoplasm
UBL5_HUMAN	Cytoplasm		Cytoplasm
EIF3I_HUMAN	Cytoplasm		Cytoplasm
PROF1_HUMAN	Cytoplasm		Cytoplasm
1433Z_HUMAN	Cytoplasm		Cytoplasm
PGK1_HUMAN	Cytoplasm		Cytoplasm
G3BP2_HUMAN	Cytoplasm		Cytoplasm
CNBP_HUMAN	Cytoplasm		Cytoplasm
BCAT1_HUMAN	Cytoplasm		Cytoplasm
LDHB_HUMAN	Cytoplasm		Cytoplasm
FABP5_HUMAN	Cytoplasm		Cytoplasm
TCPQ_HUMAN	Cytoplasm		Cytoplasm
EIF3B_HUMAN	Cytoplasm		Cytoplasm
GDIR2_HUMAN	Cytoplasm		Cytoplasm
PLSL_HUMAN	Cytoplasm		Cytoplasm
PAIP2_HUMAN	Cytoplasm		Cytoplasm
FLNA_HUMAN	Cytoplasm		Cytoplasm
GDIR1_HUMAN	Cytoplasm		Cytoplasm
CDV3_HUMAN	Cytoplasm		Cytoplasm
GLSK_HUMAN	Cytoplasm		Cytoplasm
SRP14_HUMAN	Cytoplasm		Cytoplasm
RL18_HUMAN	Cytoplasm		Cytoplasm
SYTC_HUMAN	Cytoplasm		Cytoplasm
1433T_HUMAN	Cytoplasm		Cytoplasm
TYB4_HUMAN	Cytoplasm		Cytoplasm
TEBP_HUMAN	Cytoplasm		Cytoplasm
THOP1_HUMAN	Cytoplasm		Cytoplasm
SC24C_HUMAN	Cytoplasm		Cytoplasm
MOC2A_HUMAN	Cytoplasm		Cytoplasm
TCPE_HUMAN	Cytoplasm		Cytoplasm
AL9A1_HUMAN	Cytoplasm		Cytoplasm
COR1A_HUMAN	Cytoplasm		Cytoplasm
TCPA_HUMAN	Cytoplasm		Cytoplasm
RHG26_HUMAN	Cytoplasm		Cytoplasm
LASP1_HUMAN	Cytoplasm		Cytoplasm
RS20_HUMAN	Cytoplasm		Cytoplasm
PUR4_HUMAN	Cytoplasm		Cytoplasm
HSP74_HUMAN	Cytoplasm		Cytoplasm
PHP14_HUMAN	Cytoplasm		Cytoplasm
STMN1_HUMAN	Cytoplasm		Cytoplasm
1433G_HUMAN	Cytoplasm		Cytoplasm
AATC_HUMAN	Cytoplasm		Cytoplasm
MAP4_HUMAN	Cytoplasm		Cytoplasm
MYH9_HUMAN	Cytoplasm		Cytoplasm
TYB10_HUMAN	Cytoplasm		Cytoplasm
SYLC_HUMAN	Cytoplasm		Cytoplasm
WDR1_HUMAN	Cytoplasm		Cytoplasm
LARP4_HUMAN	Cytoplasm		Cytoplasm
PRDX4_HUMAN	Cytoplasm		Cytoplasm
PPP6_HUMAN	Cytoplasm		Cytoplasm
TCPH_HUMAN	Cytoplasm		Cytoplasm
ARC1A_HUMAN	Cytoplasm		Cytoplasm
C1TC_HUMAN	Cytoplasm		Cytoplasm
EIF3M_HUMAN	Cytoplasm		Cytoplasm
FXR2_HUMAN	Cytoplasm		Cytoplasm
ARP3_HUMAN	Cytoplasm		Cytoplasm
COPE_HUMAN	Cytoplasm		Cytoplasm
METH_HUMAN	Cytoplasm		Cytoplasm
LARP1_HUMAN	Cytoplasm		Cytoplasm
TLN1_HUMAN	Cytoplasm		Cytoplasm
PTN1_HUMAN	Cytoplasm		Cytoplasm
ECHD1_HUMAN	Cytoplasm		Cytoplasm
ARPC2_HUMAN	Cytoplasm		Cytoplasm
SH21A_HUMAN	Cytoplasm		Cytoplasm
UBXN1_HUMAN	Cytoplasm		Cytoplasm
SORCN_HUMAN	Cytoplasm		Cytoplasm
DOCK2_HUMAN	Cytoplasm		Cytoplasm
COPG1_HUMAN	Cytoplasm		Cytoplasm
SYIC_HUMAN	Cytoplasm		Cytoplasm
IF4H_HUMAN	Cytoplasm		Cytoplasm
BAG4_HUMAN	Cytoplasm		Cytoplasm
DOPD_HUMAN	Cytoplasm		Cytoplasm
NUDT3_HUMAN	Cytoplasm		Cytoplasm
NPS3A_HUMAN	Cytoplasm		Cytoplasm
STRBP_HUMAN	Cytoplasm		Cytoplasm
SNX2_HUMAN	Cytoplasm		Cytoplasm
MPI_HUMAN	Cytoplasm		Cytoplasm
LS14A_HUMAN	Cytoplasm		Cytoplasm
TMED7_HUMAN	Cytoplasm		Cytoplasm
KIF2A_HUMAN	Cytoplasm		Cytoplasm
PK3CD_HUMAN	Cytoplasm		Cytoplasm
LSM1_HUMAN	Cytoplasm		Cytoplasm
ARFG3_HUMAN	Cytoplasm		Cytoplasm
PDLI1_HUMAN	Cytoplasm		Cytoplasm
STAM1_HUMAN	Cytoplasm		Cytoplasm
UBP47_HUMAN	Cytoplasm		Cytoplasm
STAM2_HUMAN	Cytoplasm		Cytoplasm
KLC1_HUMAN	Cytoplasm		Cytoplasm
ABI2_HUMAN	Cytoplasm		Cytoplasm
IPYR_HUMAN	Cytoplasm		Cytoplasm
SYNC_HUMAN	Cytoplasm		Cytoplasm
ACAP1_HUMAN	Cytoplasm		Cytoplasm
EIF3J_HUMAN	Cytoplasm		Cytoplasm
SPTB2_HUMAN	Cytoplasm		Cytoplasm
XPP1_HUMAN	Cytoplasm		Cytoplasm
SNX17_HUMAN	Cytoplasm		Cytoplasm
ARP21_HUMAN	Cytoplasm		Cytoplasm
ATG3_HUMAN	Cytoplasm		Cytoplasm
PTN7_HUMAN	Cytoplasm		Cytoplasm
CHSP1_HUMAN	Cytoplasm		Cytoplasm
AHSA1_HUMAN	Cytoplasm		Cytoplasm
COPA_HUMAN	Cytoplasm		Cytoplasm
PIPNA_HUMAN	Cytoplasm		Cytoplasm
SC24B_HUMAN	Cytoplasm		Cytoplasm
GBRL2_HUMAN	Cytoplasm		Cytoplasm
SEPT9_HUMAN	Cytoplasm		Cytoplasm
COPD_HUMAN	Cytoplasm		Cytoplasm
ANS1A_HUMAN	Cytoplasm		Cytoplasm
GSTO1_HUMAN	Cytoplasm		Cytoplasm
CHERP_HUMAN	Cytoplasm		Cytoplasm
WIPF1_HUMAN	Cytoplasm		Cytoplasm
MYPT1_HUMAN	Cytoplasm		Cytoplasm
5NT3A_HUMAN	Cytoplasm		Cytoplasm
RIR1_HUMAN	Cytoplasm		Cytoplasm
ACTB_HUMAN	Cytoplasm		Cytoplasm
SEPT7_HUMAN	Cytoplasm		Cytoplasm
TCPB_HUMAN	Cytoplasm		Cytoplasm
LDHA_HUMAN	Cytoplasm		Cytoplasm
CAPZB_HUMAN	Cytoplasm		Cytoplasm
RINT1_HUMAN	Cytoplasm		Cytoplasm
TCPZ_HUMAN	Cytoplasm		Cytoplasm
TTI1_HUMAN	Cytoplasm		Cytoplasm
RL13A_HUMAN	Cytoplasm		Cytoplasm
SC24D_HUMAN	Cytoplasm		Cytoplasm
RMD1_HUMAN	Cytoplasm		Cytoplasm
RS7_HUMAN	Cytoplasm		Cytoplasm
BCAS4_HUMAN	Cytoplasm		Cytoplasm
GBB2_HUMAN	Cytoplasm		Cytoplasm
CKP2L_HUMAN	Cytoplasm		Cytoplasm
PUM1_HUMAN	Cytoplasm		Cytoplasm
FKB1B_HUMAN	Cytoplasm		Cytoplasm
TALDO_HUMAN	Cytoplasm		Cytoplasm
CCAR1_HUMAN	Cytoplasm		Cytoplasm
INF2_HUMAN	Cytoplasm		Cytoplasm
TBG1_HUMAN	Cytoplasm		Cytoplasm
TMED3_HUMAN	Cytoplasm		Cytoplasm
ARPC3_HUMAN	Cytoplasm		Cytoplasm
G3P_HUMAN	Membrane	Cytosol (Uniprot KB)	Cytoplasm
RUVB1_HUMAN	Membrane	GO CC:cytosol	Cytoplasm
NMT1_HUMAN	Membrane	Cytosol (Uniprot KB)	Cytoplasm
PLIN3_HUMAN	Membrane	GO CC:cytosol	Cytoplasm
EPN4_HUMAN	Membrane	GO CC:cytosol	Cytoplasm
ATX2L_HUMAN	Membrane	GO CC:cytosol	Cytoplasm
RL15_HUMAN	Membrane	GO CC:cytosol	Cytoplasm
PHOCN_HUMAN	Membrane	GO CC:cytosol	Cytoplasm
BIG1_HUMAN	Membrane	GO CC:cytosol	Cytoplasm
RL30_HUMAN	None	GO CC:cytosol	Cytoplasm
RS29_HUMAN	None	Cytoplasm (Uniprot KB)	Cytoplasm
IF4G1_HUMAN	None	GO CC:cytosol	Cytoplasm
TPIS_HUMAN	None	Cytoplasm (Uniprot KB)	Cytoplasm
DOHH_HUMAN	None	GO CC:cytosol	Cytoplasm
RLA2_HUMAN	None	GO CC:cytosol	Cytoplasm
PUR9_HUMAN	None	GO CC:cytosol	Cytoplasm
RS6_HUMAN	None	GO CC:cytosol	Cytoplasm
IF4A1_HUMAN	None	GO CC:cytosol	Cytoplasm
MOCS1_HUMAN	None	GO CC:cytosol	Cytoplasm
1433F_HUMAN	None	GO CC:cytosol	Cytoplasm
RS21_HUMAN	None	Cytoplasm (Uniprot KB)	Cytoplasm
TKT_HUMAN	None	GO CC:cytosol	Cytoplasm
CKS2_HUMAN	None	GO CC:cytosol	Cytoplasm
EF1B_HUMAN	None	GO CC:cytosol	Cytoplasm
RL24_HUMAN	None	GO CC:cytosol	Cytoplasm
RL10_HUMAN	None	GO CC:cytosol	Cytoplasm
RL36_HUMAN	None	GO CC:cytosol	Cytoplasm
PSMD4_HUMAN	None	GO CC:cytosol	Cytoplasm
RL4_HUMAN	None	GO CC:cytosol	Cytoplasm
RL26_HUMAN	None	GO CC:cytosol	Cytoplasm
GSH1_HUMAN	None	GO CC:cytosol	Cytoplasm
RL32_HUMAN	None	GO CC:cytosol	Cytoplasm
UBAP2_HUMAN	None	GO CC:cytosol	Cytoplasm
RL9_HUMAN	None	GO CC:cytosol	Cytoplasm
PYRG1_HUMAN	None	GO CC:cytosol	Cytoplasm
RL18A_HUMAN	None	GO CC:cytosol	Cytoplasm
RS27_HUMAN	None	GO CC:cytosol	Cytoplasm
PSMD1_HUMAN	None	GO CC:cytosol	Cytoplasm
RHPN1_HUMAN	None	GO CC:cytosol	Cytoplasm
RL6_HUMAN	None	Cytosol (Uniprot KB)	Cytoplasm
AMPD2_HUMAN	None	GO CC:cytosol	Cytoplasm
RS17_HUMAN	None	GO CC:cytosol	Cytoplasm
RL7A_HUMAN	None	GO CC:cytosol	Cytoplasm
RL7_HUMAN	None	GO CC:cytosol	Cytoplasm
TPC13_HUMAN	None	GO CC:cytosol	Cytoplasm
VATB2_HUMAN	None	GO CC:cytosol	Cytoplasm
ERH_HUMAN	None	GO CC:cytoplasm	Cytoplasm
G6PD_HUMAN	None	GO CC:cytosol	Cytoplasm
RL37A_HUMAN	None	GO CC:cytosol	Cytoplasm
PGP_HUMAN	None	GO CC:cytoplasm	Cytoplasm
RS11_HUMAN	None	GO CC:cytosol	Cytoplasm
TTL12_HUMAN	None	Cytoplasm (Uniprot KB)	Cytoplasm
RL19_HUMAN	None	GO CC:cytosol	Cytoplasm
RL29_HUMAN	None	GO CC:cytosol	Cytoplasm
CPZIP_HUMAN	None	GO CC:cytoskeleton	Cytoplasm
RL17_HUMAN	None	GO CC:cytosol	Cytoplasm
CALM_HUMAN	None	Cytoskeleton (Uniprot KB)	Cytoplasm
PGAM1_HUMAN	None	GO CC:cytosol	Cytoplasm
LMO4_HUMAN	None	GO CC:intracellular	Cytoplasm
IF2G_HUMAN	None	GO CC:cytosol	Cytoplasm
EF1G_HUMAN	None	GO CC:cytosol	Cytoplasm
GLCI1_HUMAN	None	GO CC:cytoplasm	Cytoplasm
PRC2C_HUMAN	None	GO CC:cytoplasm	Cytoplasm
ICAL_HUMAN	None	GO CC:cytosol	Cytoplasm
BCR_HUMAN	None	GO CC:cytosol	Cytoplasm
RS13_HUMAN	None	GO CC:cytosol	Cytoplasm
RL27_HUMAN	None	GO CC:cytosol	Cytoplasm
RS24_HUMAN	None	GO CC:cytosol	Cytoplasm
MT2_HUMAN	None	GO CC:cytosol	Cytoplasm
RANG_HUMAN	None	GO CC:cytoskeleton	Cytoplasm
RPIA_HUMAN	None	GO CC:cytosol	Cytoplasm
PSD12_HUMAN	None	GO CC:cytosol	Cytoplasm
A7L3B_HUMAN	None	Cytoplasm (Uniprot KB)	Cytoplasm
RLA1_HUMAN	None	GO CC:cytosol	Cytoplasm
PSD13_HUMAN	None	GO CC:cytosol	Cytoplasm
GGCT_HUMAN	None	GO CC:cytosol	Cytoplasm
TTC1_HUMAN	None	GO CC:cytosol	Cytoplasm
RS26_HUMAN	None	Cytosol (Uniprot KB)	Cytoplasm
RCN2_HUMAN	ER		ER
RPN1_HUMAN	ER		ER
TMED9_HUMAN	ER		ER
TECR_HUMAN	ER		ER
PDIA3_HUMAN	ER		ER
MINP1_HUMAN	ER		ER
MESD_HUMAN	ER		ER
UBP19_HUMAN	ER		ER
TXND5_HUMAN	ER		ER
GPI8_HUMAN	ER		ER
ERO1A_HUMAN	ER		ER
SEP15_HUMAN	ER		ER
PIGS_HUMAN	ER		ER
SELT_HUMAN	ER		ER
RRBP1_HUMAN	ER		ER
SDF2L_HUMAN	ER		ER
FKB14_HUMAN	ER		ER
TPPC1_HUMAN	ER		ER
ACBP_HUMAN	ER		ER
ENPL_HUMAN	ER		ER
AT2A2_HUMAN	ER		ER
ERP29_HUMAN	ER		ER
ELOV5_HUMAN	ER		ER
SRPRB_HUMAN	ER		ER
DNJC3_HUMAN	ER		ER
EMC7_HUMAN	Membrane	GO CC:endoplasmic reticulum	ER
EMC1_HUMAN	Membrane	GO CC:endoplasmic reticulum	ER
TMX4_HUMAN	Membrane	GO CC:endoplasmic reticulum	ER
FA49B_HUMAN	Membrane	GO CC:extracellular region	Extracellular region or secreted
ROA2_HUMAN	Secreted		Extracellular region or secreted
PPIA_HUMAN	Secreted		Extracellular region or secreted
GRN_HUMAN	Secreted		Extracellular region or secreted
MIF_HUMAN	Secreted		Extracellular region or secreted
SAP_HUMAN	Secreted		Extracellular region or secreted
MZB1_HUMAN	Secreted		Extracellular region or secreted
NENF_HUMAN	Secreted		Extracellular region or secreted
THIO_HUMAN	Secreted		Extracellular region or secreted
SDF2_HUMAN	Secreted		Extracellular region or secreted
CALU_HUMAN	Secreted		Extracellular region or secreted
GFOD2_HUMAN	Secreted		Extracellular region or secreted
IL32_HUMAN	Secreted		Extracellular region or secreted
EPDR1_HUMAN	Secreted		Extracellular region or secreted
ANT3_HUMAN	Secreted		Extracellular region or secreted
YBOX1_HUMAN	Secreted		Extracellular region or secreted
CATD_HUMAN	Secreted		Extracellular region or secreted
CALR_HUMAN	Secreted		Extracellular region or secreted
MANF_HUMAN	Secreted		Extracellular region or secreted
CUTA_HUMAN	None	GO CC:extracellular region or secreted	Extracellular region or secreted
GNL1_HUMAN	None	GO CC:extracellular region or secreted	Extracellular region or secreted
PEPD_HUMAN	None	GO CC:extracellular region or secreted	Extracellular region or secreted
PICAL_HUMAN	Membrane	Golgi (Uniprot KB)	Golgi
TM9S4_HUMAN	Membrane	Golgi (Uniprot KB)	Golgi
GORS2_HUMAN	Membrane	Golgi (Uniprot KB)	Golgi
NUCB2_HUMAN	Membrane	Golgi (Uniprot KB)	Golgi
TM9S2_HUMAN	None	Golgi (Uniprot KB)	Golgi
NJMU_HUMAN	None	Golgi (Uniprot KB)	Golgi
GNA1_HUMAN	None	Golgi (Uniprot KB)	Golgi
CP070_HUMAN	None	GO CC:Golgi apparatus	Golgi
PRRC1_HUMAN	None	Golgi (Uniprot KB)	Golgi
CD1E_HUMAN	None	Golgi (Uniprot KB)	Golgi
RHBD2_HUMAN	None	Golgi (Uniprot KB)	Golgi
S29A3_HUMAN	Membrane	Lysosome (Uniprot KB)	Lysosome
SAP3_HUMAN	None	Lysosome (Uniprot KB)	Lysosome
LYAG_HUMAN	None	Lysosome (Uniprot KB)	Lysosome
HEXB_HUMAN	None	Lysosome (Uniprot KB)	Lysosome
ASAH1_HUMAN	None	Lysosome (Uniprot KB)	Lysosome
OSTM1_HUMAN	None	Lysosome (Uniprot KB)	Lysosome
TPP1_HUMAN	None	Lysosome (Uniprot KB)	Lysosome
FKB11_HUMAN	Membrane		Membrane
F210A_HUMAN	Membrane	GO CC:mitochondrion	Mitochondrion
PNKD_HUMAN	Membrane	GO CC:mitochondrion	Mitochondrion
CCHL_HUMAN	Membrane	GO CC:mitochondrion	Mitochondrion
I27L2_HUMAN	Membrane	Mitochondrion (Uniprot KB)	Mitochondrion
F162A_HUMAN	Membrane	Mitochondrion (Uniprot KB)	Mitochondrion
YRDC_HUMAN	Membrane	GO CC:mitochondrion	Mitochondrion
MCL1_HUMAN	Membrane	Mitochondrion (Uniprot KB)	Mitochondrion
PYC_HUMAN	Mitochondrion		Mitochondrion
NB5R3_HUMAN	Mitochondrion		Mitochondrion
COX5B_HUMAN	Mitochondrion		Mitochondrion
ATPB_HUMAN	Mitochondrion		Mitochondrion
COX5A_HUMAN	Mitochondrion		Mitochondrion
MPPB_HUMAN	Mitochondrion		Mitochondrion
GRP75_HUMAN	Mitochondrion		Mitochondrion
NFU1_HUMAN	Mitochondrion		Mitochondrion
ACADV_HUMAN	Mitochondrion		Mitochondrion
ATP5I_HUMAN	Mitochondrion		Mitochondrion
RT29_HUMAN	Mitochondrion		Mitochondrion
CH60_HUMAN	Mitochondrion		Mitochondrion
LPPRC_HUMAN	Mitochondrion		Mitochondrion
COX7C_HUMAN	Mitochondrion		Mitochondrion
RT35_HUMAN	Mitochondrion		Mitochondrion
PCCA_HUMAN	Mitochondrion		Mitochondrion
NDUS8_HUMAN	Mitochondrion		Mitochondrion
COX41_HUMAN	Mitochondrion		Mitochondrion
ATIF1_HUMAN	Mitochondrion		Mitochondrion
RM18_HUMAN	Mitochondrion		Mitochondrion
MIC27_HUMAN	Mitochondrion		Mitochondrion
DBLOH_HUMAN	Mitochondrion		Mitochondrion
FKBP4_HUMAN	Mitochondrion		Mitochondrion
MMAD_HUMAN	Mitochondrion		Mitochondrion
TFAM_HUMAN	Mitochondrion		Mitochondrion
QCR6_HUMAN	Mitochondrion		Mitochondrion
HINT2_HUMAN	Mitochondrion		Mitochondrion
RM49_HUMAN	Mitochondrion		Mitochondrion
ODPA_HUMAN	Mitochondrion		Mitochondrion
TOM40_HUMAN	Mitochondrion		Mitochondrion
GLRX5_HUMAN	Mitochondrion		Mitochondrion
RT22_HUMAN	Mitochondrion		Mitochondrion
RM19_HUMAN	Mitochondrion		Mitochondrion
CX6A1_HUMAN	Mitochondrion		Mitochondrion
COX6C_HUMAN	Mitochondrion		Mitochondrion
ACADM_HUMAN	Mitochondrion		Mitochondrion
MECR_HUMAN	Mitochondrion		Mitochondrion
USMG5_HUMAN	Mitochondrion		Mitochondrion
NDUS7_HUMAN	Mitochondrion		Mitochondrion
TBRG4_HUMAN	Mitochondrion		Mitochondrion
RM46_HUMAN	Mitochondrion		Mitochondrion
ISCA2_HUMAN	Mitochondrion		Mitochondrion
THIL_HUMAN	Mitochondrion		Mitochondrion
THIOM_HUMAN	Mitochondrion		Mitochondrion
CH10_HUMAN	Mitochondrion		Mitochondrion
GSTP1_HUMAN	Mitochondrion		Mitochondrion
PRDX3_HUMAN	Mitochondrion		Mitochondrion
CISY_HUMAN	Mitochondrion		Mitochondrion
SYVM_HUMAN	Mitochondrion		Mitochondrion
CIA30_HUMAN	Mitochondrion		Mitochondrion
VAT1_HUMAN	Mitochondrion		Mitochondrion
FABD_HUMAN	Mitochondrion		Mitochondrion
EFGM_HUMAN	Mitochondrion		Mitochondrion
ECH1_HUMAN	Mitochondrion		Mitochondrion
ADX_HUMAN	Mitochondrion		Mitochondrion
KAD2_HUMAN	Mitochondrion		Mitochondrion
MIC60_HUMAN	Mitochondrion		Mitochondrion
SYMM_HUMAN	Mitochondrion		Mitochondrion
CPT2_HUMAN	Mitochondrion		Mitochondrion
CAF17_HUMAN	Mitochondrion		Mitochondrion
ATP5J_HUMAN	Mitochondrion		Mitochondrion
TIDC1_HUMAN	Mitochondrion		Mitochondrion
HIBCH_HUMAN	Mitochondrion		Mitochondrion
NLTP_HUMAN	Mitochondrion		Mitochondrion
ACAD8_HUMAN	Mitochondrion		Mitochondrion
EFTU_HUMAN	Mitochondrion		Mitochondrion
ECI2_HUMAN	Mitochondrion		Mitochondrion
DEFM_HUMAN	Mitochondrion		Mitochondrion
RM21_HUMAN	Mitochondrion		Mitochondrion
BCKD_HUMAN	Mitochondrion		Mitochondrion
RT18C_HUMAN	Mitochondrion		Mitochondrion
NDUBB_HUMAN	Mitochondrion		Mitochondrion
SODC_HUMAN	Mitochondrion		Mitochondrion
ECHB_HUMAN	Mitochondrion		Mitochondrion
ADRO_HUMAN	Mitochondrion		Mitochondrion
ECSIT_HUMAN	Mitochondrion		Mitochondrion
MYG1_HUMAN	Mitochondrion		Mitochondrion
PRDX5_HUMAN	Mitochondrion		Mitochondrion
DHE3_HUMAN	Mitochondrion		Mitochondrion
RT27_HUMAN	Mitochondrion		Mitochondrion
ODP2_HUMAN	Mitochondrion		Mitochondrion
IPYR2_HUMAN	Mitochondrion		Mitochondrion
RT10_HUMAN	Mitochondrion		Mitochondrion
SCO1_HUMAN	Mitochondrion		Mitochondrion
SSBP_HUMAN	Mitochondrion		Mitochondrion
ODBB_HUMAN	Mitochondrion		Mitochondrion
RMND1_HUMAN	Mitochondrion		Mitochondrion
ECHM_HUMAN	Mitochondrion		Mitochondrion
NDUS4_HUMAN	Mitochondrion		Mitochondrion
NOA1_HUMAN	Mitochondrion		Mitochondrion
MRRP1_HUMAN	Mitochondrion		Mitochondrion
COQ3_HUMAN	Mitochondrion		Mitochondrion
SELO_HUMAN	Mitochondrion		Mitochondrion
NDUA6_HUMAN	Mitochondrion		Mitochondrion
TRM5_HUMAN	Mitochondrion		Mitochondrion
PTCD1_HUMAN	Mitochondrion		Mitochondrion
SYHM_HUMAN	Mitochondrion		Mitochondrion
T126B_HUMAN	Mitochondrion		Mitochondrion
NDUF6_HUMAN	Mitochondrion		Mitochondrion
3HIDH_HUMAN	Mitochondrion		Mitochondrion
NDUV2_HUMAN	Mitochondrion		Mitochondrion
SYYM_HUMAN	Mitochondrion		Mitochondrion
AUHM_HUMAN	Mitochondrion		Mitochondrion
CLPB_HUMAN	Mitochondrion		Mitochondrion
MASU1_HUMAN	Mitochondrion		Mitochondrion
C1TM_HUMAN	Mitochondrion		Mitochondrion
IDH3G_HUMAN	Mitochondrion		Mitochondrion
COX17_HUMAN	Mitochondrion		Mitochondrion
XPP3_HUMAN	Mitochondrion		Mitochondrion
HTRA2_HUMAN	Mitochondrion		Mitochondrion
IDHP_HUMAN	Mitochondrion		Mitochondrion
NDUA8_HUMAN	Mitochondrion		Mitochondrion
NDUF7_HUMAN	Mitochondrion		Mitochondrion
VDAC3_HUMAN	Mitochondrion		Mitochondrion
MUTA_HUMAN	Mitochondrion		Mitochondrion
DPOG1_HUMAN	Mitochondrion		Mitochondrion
NDUF3_HUMAN	Mitochondrion		Mitochondrion
MET17_HUMAN	Mitochondrion		Mitochondrion
HCDH_HUMAN	Mitochondrion		Mitochondrion
RT18B_HUMAN	Mitochondrion		Mitochondrion
FRDA_HUMAN	Mitochondrion		Mitochondrion
RM04_HUMAN	Mitochondrion		Mitochondrion
P5CS_HUMAN	Mitochondrion		Mitochondrion
NDKM_HUMAN	Mitochondrion		Mitochondrion
COQ7_HUMAN	Mitochondrion		Mitochondrion
RT02_HUMAN	Mitochondrion		Mitochondrion
STAR7_HUMAN	Mitochondrion		Mitochondrion
TYSY_HUMAN	Mitochondrion		Mitochondrion
ACPM_HUMAN	Mitochondrion		Mitochondrion
BDH_HUMAN	Mitochondrion		Mitochondrion
IVD_HUMAN	Mitochondrion		Mitochondrion
RT18A_HUMAN	Mitochondrion		Mitochondrion
D2HDH_HUMAN	Mitochondrion		Mitochondrion
PTCD3_HUMAN	Mitochondrion		Mitochondrion
NDUS5_HUMAN	Mitochondrion		Mitochondrion
SYLM_HUMAN	Mitochondrion		Mitochondrion
GCDH_HUMAN	Mitochondrion		Mitochondrion
OGDHL_HUMAN	Mitochondrion		Mitochondrion
SDHB_HUMAN	Mitochondrion		Mitochondrion
HMGCL_HUMAN	Mitochondrion		Mitochondrion
SYTM_HUMAN	Mitochondrion		Mitochondrion
COX8A_HUMAN	Mitochondrion		Mitochondrion
SYAM_HUMAN	Mitochondrion		Mitochondrion
PDE12_HUMAN	Mitochondrion		Mitochondrion
DNLZ_HUMAN	Mitochondrion		Mitochondrion
ABCE1_HUMAN	Mitochondrion		Mitochondrion
SYEM_HUMAN	Mitochondrion		Mitochondrion
RT15_HUMAN	Mitochondrion		Mitochondrion
PDPR_HUMAN	Mitochondrion		Mitochondrion
BOLA3_HUMAN	Mitochondrion		Mitochondrion
NDUB2_HUMAN	Mitochondrion		Mitochondrion
PAPD1_HUMAN	Mitochondrion		Mitochondrion
UBA1_HUMAN	Mitochondrion		Mitochondrion
RS3_HUMAN	Mitochondrion		Mitochondrion
QCR1_HUMAN	Mitochondrion		Mitochondrion
TRIA1_HUMAN	Mitochondrion		Mitochondrion
NIT1_HUMAN	Mitochondrion		Mitochondrion
RM47_HUMAN	Mitochondrion		Mitochondrion
MCCB_HUMAN	Mitochondrion		Mitochondrion
DLDH_HUMAN	Mitochondrion		Mitochondrion
MCEE_HUMAN	Mitochondrion		Mitochondrion
ETFA_HUMAN	Mitochondrion		Mitochondrion
IDH3A_HUMAN	Mitochondrion		Mitochondrion
SIR3_HUMAN	Mitochondrion		Mitochondrion
ODPX_HUMAN	Mitochondrion		Mitochondrion
SSDH_HUMAN	Mitochondrion		Mitochondrion
MIPEP_HUMAN	Mitochondrion		Mitochondrion
ACON_HUMAN	Mitochondrion		Mitochondrion
RM12_HUMAN	Mitochondrion		Mitochondrion
EFTS_HUMAN	Mitochondrion		Mitochondrion
COX15_HUMAN	Mitochondrion		Mitochondrion
PCCB_HUMAN	Mitochondrion		Mitochondrion
TOM22_HUMAN	Mitochondrion		Mitochondrion
PGAM5_HUMAN	Mitochondrion		Mitochondrion
SUCB2_HUMAN	Mitochondrion		Mitochondrion
SCOT1_HUMAN	Mitochondrion		Mitochondrion
DJC15_HUMAN	Mitochondrion		Mitochondrion
PGPS1_HUMAN	Mitochondrion		Mitochondrion
RT12_HUMAN	Mitochondrion		Mitochondrion
LONM_HUMAN	Mitochondrion		Mitochondrion
MTOR_HUMAN	Mitochondrion		Mitochondrion
UCRIL_HUMAN	None	GO CC:mitochondrion	Mitochondrion
ADCK3_HUMAN	None	Mitochondrion (Uniprot KB)	Mitochondrion
NIPS1_HUMAN	None	GO CC:mitochondrion	Mitochondrion
CN159_HUMAN	None	Mitochondrion (Uniprot KB)	Mitochondrion
PPTC7_HUMAN	None	Mitochondrion (Uniprot KB)	Mitochondrion
ALAT2_HUMAN	None	GO CC:mitochondrion	Mitochondrion
ABHDB_HUMAN	None	GO CC:mitochondrion	Mitochondrion
APOO_HUMAN	None	Mitochondrion (Uniprot KB)	Mitochondrion
MIMIT_HUMAN	None	Mitochondrion (Uniprot KB)	Mitochondrion
F168A_HUMAN	None		None
MISSL_HUMAN	None		None
R3HD1_HUMAN	None		None
HGH1_HUMAN	None		None
ABRAL_HUMAN	None		None
IPP2_HUMAN	None		None
CT027_HUMAN	None		None
PTRD1_HUMAN	None		None
CS060_HUMAN	None		None
NUDT8_HUMAN	None		None
CO057_HUMAN	None		None
CK098_HUMAN	None		None
CE024_HUMAN	None		None
IF1AY_HUMAN	None		None
MAGF1_HUMAN	None		None
CH082_HUMAN	None		None
MESH1_HUMAN	None		None
LR74B_HUMAN	None		None
PPM1G_HUMAN	Membrane	GO CC:nucleus	Nucleus
KHDR1_HUMAN	Membrane	Nucleus (Uniprot KB)	Nucleus
ILF3_HUMAN	Nucleus		Nucleus
H32_HUMAN	Nucleus		Nucleus
HNRH1_HUMAN	Nucleus		Nucleus
RBM14_HUMAN	Nucleus		Nucleus
ROA3_HUMAN	Nucleus		Nucleus
H12_HUMAN	Nucleus		Nucleus
H2B1C_HUMAN	Nucleus		Nucleus
HNRPD_HUMAN	Nucleus		Nucleus
HNRH3_HUMAN	Nucleus		Nucleus
SF3B4_HUMAN	Nucleus		Nucleus
KPYM_HUMAN	Nucleus		Nucleus
HNRPK_HUMAN	Nucleus		Nucleus
EF2_HUMAN	Nucleus		Nucleus
PCBP2_HUMAN	Nucleus		Nucleus
SFPQ_HUMAN	Nucleus		Nucleus
U2AF2_HUMAN	Nucleus		Nucleus
ROA0_HUMAN	Nucleus		Nucleus
HNRDL_HUMAN	Nucleus		Nucleus
HNRPU_HUMAN	Nucleus		Nucleus
H4_HUMAN	Nucleus		Nucleus
TIF1B_HUMAN	Nucleus		Nucleus
RU1C_HUMAN	Nucleus		Nucleus
DDX17_HUMAN	Nucleus		Nucleus
ZN207_HUMAN	Nucleus		Nucleus
COF1_HUMAN	Nucleus		Nucleus
BUB3_HUMAN	Nucleus		Nucleus
HCFC1_HUMAN	Nucleus		Nucleus
H1X_HUMAN	Nucleus		Nucleus
IF5A1_HUMAN	Nucleus		Nucleus
NELFE_HUMAN	Nucleus		Nucleus
MCM6_HUMAN	Nucleus		Nucleus
TXNL1_HUMAN	Nucleus		Nucleus
NPM_HUMAN	Nucleus		Nucleus
R3HD4_HUMAN	Nucleus		Nucleus
SP3_HUMAN	Nucleus		Nucleus
ZFR_HUMAN	Nucleus		Nucleus
XRCC5_HUMAN	Nucleus		Nucleus
AGFG1_HUMAN	Nucleus		Nucleus
HNRPL_HUMAN	Nucleus		Nucleus
LYAR_HUMAN	Nucleus		Nucleus
SAE1_HUMAN	Nucleus		Nucleus
SRSF3_HUMAN	Nucleus		Nucleus
SRRM2_HUMAN	Nucleus		Nucleus
HNRPM_HUMAN	Nucleus		Nucleus
RBMX_HUMAN	Nucleus		Nucleus
SF01_HUMAN	Nucleus		Nucleus
LAP2B_HUMAN	Nucleus		Nucleus
PSB4_HUMAN	Nucleus		Nucleus
SON_HUMAN	Nucleus		Nucleus
DAZP1_HUMAN	Nucleus		Nucleus
ICLN_HUMAN	Nucleus		Nucleus
PTMA_HUMAN	Nucleus		Nucleus
ST17A_HUMAN	Nucleus		Nucleus
FUBP1_HUMAN	Nucleus		Nucleus
SH3L3_HUMAN	Nucleus		Nucleus
BTF3_HUMAN	Nucleus		Nucleus
RS10_HUMAN	Nucleus		Nucleus
ZCCHV_HUMAN	Nucleus		Nucleus
MATR3_HUMAN	Nucleus		Nucleus
RLA0_HUMAN	Nucleus		Nucleus
AF17_HUMAN	Nucleus		Nucleus
MED20_HUMAN	Nucleus		Nucleus
MCM5_HUMAN	Nucleus		Nucleus
PCNA_HUMAN	Nucleus		Nucleus
SENP3_HUMAN	Nucleus		Nucleus
FUBP2_HUMAN	Nucleus		Nucleus
RPB1_HUMAN	Nucleus		Nucleus
RRP1B_HUMAN	Nucleus		Nucleus
ZN326_HUMAN	Nucleus		Nucleus
LDB1_HUMAN	Nucleus		Nucleus
PSA2_HUMAN	Nucleus		Nucleus
ARI1A_HUMAN	Nucleus		Nucleus
RUNX1_HUMAN	Nucleus		Nucleus
RFA3_HUMAN	Nucleus		Nucleus
FOXP4_HUMAN	Nucleus		Nucleus
HINT1_HUMAN	Nucleus		Nucleus
AF10_HUMAN	Nucleus		Nucleus
CCNA2_HUMAN	Nucleus		Nucleus
TERF2_HUMAN	Nucleus		Nucleus
DUT_HUMAN	Nucleus		Nucleus
SEC13_HUMAN	Nucleus		Nucleus
DSRAD_HUMAN	Nucleus		Nucleus
VRK3_HUMAN	Nucleus		Nucleus
TOE1_HUMAN	Nucleus		Nucleus
PTBP1_HUMAN	Nucleus		Nucleus
NIP7_HUMAN	Nucleus		Nucleus
SCML2_HUMAN	Nucleus		Nucleus
ETS1_HUMAN	Nucleus		Nucleus
IMDH2_HUMAN	Nucleus		Nucleus
RL3_HUMAN	Nucleus		Nucleus
MIP18_HUMAN	Nucleus		Nucleus
MPLKI_HUMAN	Nucleus		Nucleus
MCM4_HUMAN	Nucleus		Nucleus
HTF4_HUMAN	Nucleus		Nucleus
HNRPC_HUMAN	Nucleus		Nucleus
ZN638_HUMAN	Nucleus		Nucleus
NUCL_HUMAN	Nucleus		Nucleus
RS3A_HUMAN	Nucleus		Nucleus
AKAP8_HUMAN	Nucleus		Nucleus
SPF27_HUMAN	Nucleus		Nucleus
USB1_HUMAN	Nucleus		Nucleus
HNRL1_HUMAN	Nucleus		Nucleus
CTCF_HUMAN	Nucleus		Nucleus
CAF1A_HUMAN	Nucleus		Nucleus
HUWE1_HUMAN	Nucleus		Nucleus
EXOS9_HUMAN	Nucleus		Nucleus
SNR40_HUMAN	Nucleus		Nucleus
TBP_HUMAN	Nucleus		Nucleus
SF3A1_HUMAN	Nucleus		Nucleus
HTSF1_HUMAN	Nucleus		Nucleus
SART3_HUMAN	Nucleus		Nucleus
HES4_HUMAN	Nucleus		Nucleus
LEF1_HUMAN	Nucleus		Nucleus
U2AF1_HUMAN	Nucleus		Nucleus
IN80C_HUMAN	Nucleus		Nucleus
RFA1_HUMAN	Nucleus		Nucleus
FA50A_HUMAN	Nucleus		Nucleus
PSB7_HUMAN	Nucleus		Nucleus
CPSF2_HUMAN	Nucleus		Nucleus
KANL1_HUMAN	Nucleus		Nucleus
ELF1_HUMAN	Nucleus		Nucleus
SF3A2_HUMAN	Nucleus		Nucleus
CCNK_HUMAN	Nucleus		Nucleus
PLRG1_HUMAN	Nucleus		Nucleus
PARP1_HUMAN	Nucleus		Nucleus
PSB1_HUMAN	Nucleus		Nucleus
RPC10_HUMAN	Nucleus		Nucleus
PSB2_HUMAN	Nucleus		Nucleus
TPRKB_HUMAN	Nucleus		Nucleus
RBM38_HUMAN	Nucleus		Nucleus
NP1L1_HUMAN	Nucleus		Nucleus
MIER1_HUMAN	Nucleus		Nucleus
NASP_HUMAN	Nucleus		Nucleus
HAKAI_HUMAN	Nucleus		Nucleus
PTTG1_HUMAN	Nucleus		Nucleus
CCAR2_HUMAN	Nucleus		Nucleus
TDIF1_HUMAN	Nucleus		Nucleus
DDX42_HUMAN	Nucleus		Nucleus
MD2L1_HUMAN	Nucleus		Nucleus
DNJC2_HUMAN	Nucleus		Nucleus
MED25_HUMAN	Nucleus		Nucleus
SRSF6_HUMAN	Nucleus		Nucleus
NHP2_HUMAN	Nucleus		Nucleus
TERA_HUMAN	Nucleus		Nucleus
SF3B2_HUMAN	Nucleus		Nucleus
KMT2A_HUMAN	Nucleus		Nucleus
DUS12_HUMAN	Nucleus		Nucleus
TCRG1_HUMAN	Nucleus		Nucleus
RS19_HUMAN	Nucleus		Nucleus
LSM5_HUMAN	Nucleus		Nucleus
PABP1_HUMAN	Nucleus		Nucleus
UBP11_HUMAN	Nucleus		Nucleus
PABP2_HUMAN	Nucleus		Nucleus
CGBP1_HUMAN	Nucleus		Nucleus
RCOR1_HUMAN	Nucleus		Nucleus
KNOP1_HUMAN	Nucleus		Nucleus
CNOT3_HUMAN	Nucleus		Nucleus
KLF12_HUMAN	Nucleus		Nucleus
UT14A_HUMAN	Nucleus		Nucleus
CD11B_HUMAN	Nucleus		Nucleus
TADBP_HUMAN	Nucleus		Nucleus
RBM11_HUMAN	Nucleus		Nucleus
CND1_HUMAN	Nucleus		Nucleus
CYTB_HUMAN	Nucleus		Nucleus
STRAP_HUMAN	Nucleus		Nucleus
ADNP_HUMAN	Nucleus		Nucleus
ZN281_HUMAN	Nucleus		Nucleus
ELOF1_HUMAN	Nucleus		Nucleus
KI18B_HUMAN	Nucleus		Nucleus
HP1B3_HUMAN	Nucleus		Nucleus
BCLF1_HUMAN	Nucleus		Nucleus
XPO1_HUMAN	Nucleus		Nucleus
HDGR2_HUMAN	Nucleus		Nucleus
SAFB2_HUMAN	Nucleus		Nucleus
ING2_HUMAN	Nucleus		Nucleus
ZPR1_HUMAN	Nucleus		Nucleus
PDIP3_HUMAN	Nucleus		Nucleus
NACA_HUMAN	Nucleus		Nucleus
POMP_HUMAN	Nucleus		Nucleus
PDLI2_HUMAN	Nucleus		Nucleus
RSMB_HUMAN	Nucleus		Nucleus
TIAR_HUMAN	Nucleus		Nucleus
PRS6B_HUMAN	Nucleus		Nucleus
LSM4_HUMAN	Nucleus		Nucleus
NP1L4_HUMAN	Nucleus		Nucleus
THOC7_HUMAN	Nucleus		Nucleus
SEN34_HUMAN	Nucleus		Nucleus
RUXG_HUMAN	Nucleus		Nucleus
CSTFT_HUMAN	Nucleus		Nucleus
RBM22_HUMAN	Nucleus		Nucleus
RBM4_HUMAN	Nucleus		Nucleus
TOP2A_HUMAN	Nucleus		Nucleus
TR150_HUMAN	Nucleus		Nucleus
THOC4_HUMAN	Nucleus		Nucleus
KMT2E_HUMAN	Nucleus		Nucleus
DDX6_HUMAN	Nucleus		Nucleus
T2FB_HUMAN	Nucleus		Nucleus
SP100_HUMAN	Nucleus		Nucleus
QKI_HUMAN	Nucleus		Nucleus
IMA1_HUMAN	Nucleus		Nucleus
PARN_HUMAN	Nucleus		Nucleus
CHD1_HUMAN	Nucleus		Nucleus
ILF2_HUMAN	Nucleus		Nucleus
CHD4_HUMAN	Nucleus		Nucleus
MYCPP_HUMAN	Nucleus		Nucleus
SMD2_HUMAN	Nucleus		Nucleus
CELF2_HUMAN	Nucleus		Nucleus
RBBP7_HUMAN	Nucleus		Nucleus
KIF4A_HUMAN	Nucleus		Nucleus
HDAC1_HUMAN	Nucleus		Nucleus
NUDC_HUMAN	Nucleus		Nucleus
41_HUMAN	Nucleus		Nucleus
LMNB1_HUMAN	Nucleus		Nucleus
FOXK2_HUMAN	Nucleus		Nucleus
LUZP1_HUMAN	Nucleus		Nucleus
RBM10_HUMAN	Nucleus		Nucleus
NUP53_HUMAN	Nucleus		Nucleus
ASF1A_HUMAN	Nucleus		Nucleus
SMRD1_HUMAN	Nucleus		Nucleus
NOLC1_HUMAN	Nucleus		Nucleus
H14_HUMAN	Nucleus		Nucleus
PRKDC_HUMAN	Nucleus		Nucleus
H2A1B_HUMAN	Nucleus		Nucleus
RS27A_HUMAN	Nucleus		Nucleus
DAZP2_HUMAN	Nucleus		Nucleus
CTF8A_HUMAN	Nucleus		Nucleus
CND2_HUMAN	Nucleus		Nucleus
DX39A_HUMAN	Nucleus		Nucleus
ROAA_HUMAN	Nucleus		Nucleus
EF1D_HUMAN	Nucleus		Nucleus
SPT6H_HUMAN	Nucleus		Nucleus
RBM42_HUMAN	Nucleus		Nucleus
DGCR8_HUMAN	Nucleus		Nucleus
PRP19_HUMAN	Nucleus		Nucleus
DNJC7_HUMAN	Nucleus		Nucleus
CIRBP_HUMAN	Nucleus		Nucleus
ZNF24_HUMAN	Nucleus		Nucleus
KAD6_HUMAN	Nucleus		Nucleus
ABCF1_HUMAN	Nucleus		Nucleus
DKC1_HUMAN	Nucleus		Nucleus
STA5A_HUMAN	Nucleus		Nucleus
BAF_HUMAN	Nucleus		Nucleus
H2AY_HUMAN	Nucleus		Nucleus
SAP30_HUMAN	Nucleus		Nucleus
CARM1_HUMAN	Nucleus		Nucleus
ZSC25_HUMAN	Nucleus		Nucleus
PEBB_HUMAN	Nucleus		Nucleus
RB15B_HUMAN	Nucleus		Nucleus
YLPM1_HUMAN	Nucleus		Nucleus
MTPN_HUMAN	Nucleus		Nucleus
WBP11_HUMAN	Nucleus		Nucleus
SRSF4_HUMAN	Nucleus		Nucleus
NUPL2_HUMAN	Nucleus		Nucleus
NUP98_HUMAN	Nucleus		Nucleus
RBM3_HUMAN	Nucleus		Nucleus
CBX3_HUMAN	Nucleus		Nucleus
ZEB1_HUMAN	Nucleus		Nucleus
NUSAP_HUMAN	Nucleus		Nucleus
ID1_HUMAN	Nucleus		Nucleus
SPF30_HUMAN	Nucleus		Nucleus
NOP56_HUMAN	Nucleus		Nucleus
PP6R3_HUMAN	Nucleus		Nucleus
TGS1_HUMAN	Nucleus		Nucleus
ELP2_HUMAN	Nucleus		Nucleus
PWP1_HUMAN	Nucleus		Nucleus
RALY_HUMAN	Nucleus		Nucleus
FBRL_HUMAN	Nucleus		Nucleus
HIKES_HUMAN	Nucleus		Nucleus
DDX47_HUMAN	Nucleus		Nucleus
CENPW_HUMAN	Nucleus		Nucleus
LAP2A_HUMAN	Nucleus		Nucleus
UBP2L_HUMAN	None	GO CC:nucleus	Nucleus
MT1X_HUMAN	None	GO CC:nucleus	Nucleus
HN1_HUMAN	None	Nucleus (Uniprot KB)	Nucleus
C2AIL_HUMAN	None	GO CC:nucleus	Nucleus
THAP4_HUMAN	None	GO CC:nucleus	Nucleus
SASH3_HUMAN	None	GO CC:nucleus	Nucleus
LUC7L_HUMAN	None	GO CC:nucleus	Nucleus
UB2V2_HUMAN	None	GO CC:nucleus	Nucleus
RBM26_HUMAN	None	GO CC:nucleus	Nucleus
RTF2_HUMAN	None	GO CC:nucleus	Nucleus
MYOV2_HUMAN	None	Nucleus (Uniprot KB)	Nucleus
ZUFSP_HUMAN	None	Nucleus (Uniprot KB)	Nucleus
HN1L_HUMAN	None	Nucleus (Uniprot KB)	Nucleus
GBLP_HUMAN	None	Nucleus (Uniprot KB)	Nucleus
THIK_HUMAN	None	Peroxisome (Uniprot KB)	Peroxisome
GNPAT_HUMAN	None	Peroxisome (Uniprot KB)	Peroxisome
ADAS_HUMAN	None	Peroxisome (Uniprot KB)	Peroxisome
ACOX1_HUMAN	None	Peroxisome (Uniprot KB)	Peroxisome
TYSD1_HUMAN	None	Peroxisome (Uniprot KB)	Peroxisome
HSDL2_HUMAN	None	Peroxisome (Uniprot KB)	Peroxisome
