## Supplementary Datasets 1-11 for "Mapping proteolytic neo-N termini at the surface of living cells": Supplementary Dataset 4 - Subcellular locations for subtiligase-TM N terminomics.xlsx

### Sheet: Sheet1
Uniprot ID	Subcellular Location	Other evidence	Counted as
ADA10_HUMAN	Cell membrane	GO CC: cell surface	Cell membrane
ADAM9_HUMAN	Cell membrane	GO CC: cell surface	Cell membrane
CADH2_HUMAN	Cell membrane	GO CC: cell surface	Cell membrane
CSPG4_HUMAN	Cell membrane	GO CC: cell surface	Cell membrane
CSPG5_HUMAN	Cell membrane	GO CC: cell surface	Cell membrane
DSG2_HUMAN	Cell membrane	GO CC: cell surface	Cell membrane
EPHA2_HUMAN	Cell membrane	GO CC: cell surface	Cell membrane
EPHA4_HUMAN	Cell membrane	GO CC: cell surface	Cell membrane
FZD3_HUMAN	Cell membrane	GO CC: cell surface	Cell membrane
FZD6_HUMAN	Cell membrane	GO CC: cell surface	Cell membrane
ITB1_HUMAN	Cell membrane	GO CC: cell surface	Cell membrane
L1CAM_HUMAN	Cell membrane	GO CC: cell surface	Cell membrane
LRFN3_HUMAN	Cell membrane	GO CC: cell surface	Cell membrane
NCAM1_HUMAN	Cell membrane	GO CC: cell surface	Cell membrane
NOTC2_HUMAN	Cell membrane	GO CC: cell surface	Cell membrane
NPTN_HUMAN	Cell membrane	GO CC: cell surface	Cell membrane
PGFRB_HUMAN	Cell membrane	GO CC: cell surface	Cell membrane
PLXB2_HUMAN	Cell membrane	GO CC: cell surface	Cell membrane
PRIO_HUMAN	Cell membrane	GO CC: cell surface	Cell membrane
PTPRK_HUMAN	Cell membrane	GO CC: cell surface	Cell membrane
ROBO1_HUMAN	Cell membrane	GO CC: cell surface	Cell membrane
RTN4R_HUMAN	Cell membrane	GO CC: cell surface	Cell membrane
S39A6_HUMAN	Cell membrane	GO CC: cell surface	Cell membrane
SORT_HUMAN	Cell membrane	GO CC: cell surface	Cell membrane
TFR1_HUMAN	Cell membrane	GO CC: cell surface	Cell membrane
TGBR3_HUMAN	Cell membrane	GO CC: cell surface	Cell membrane
TNR6_HUMAN	Cell membrane	GO CC: cell surface	Cell membrane
TPBG_HUMAN	Cell membrane	GO CC: cell surface	Cell membrane
FAT1_HUMAN	Cell membrane	GO CC: integral component of plasma membrane	Cell membrane
FLVC1_HUMAN	Cell membrane	GO CC: integral component of plasma membrane	Cell membrane
STIM1_HUMAN	Cell membrane	GO CC: integral component of plasma membrane	Cell membrane
AAAT_HUMAN	Cell membrane	GO CC: plasma membrane	Cell membrane
ATRN_HUMAN	Cell membrane	GO CC: plasma membrane	Cell membrane
C99L2_HUMAN	Cell membrane	GO CC: plasma membrane	Cell membrane
CAD15_HUMAN	Cell membrane	GO CC: plasma membrane	Cell membrane
CAD24_HUMAN	Cell membrane	GO CC: plasma membrane	Cell membrane
CADH3_HUMAN	Cell membrane	GO CC: plasma membrane	Cell membrane
CADH7_HUMAN	Cell membrane	GO CC: plasma membrane	Cell membrane
CADM1_HUMAN	Cell membrane	GO CC: plasma membrane	Cell membrane
CADM2_HUMAN	Cell membrane	GO CC: plasma membrane	Cell membrane
CDON_HUMAN	Cell membrane	GO CC: plasma membrane	Cell membrane
CELR2_HUMAN	Cell membrane	GO CC: plasma membrane	Cell membrane
CNNM3_HUMAN	Cell membrane	GO CC: plasma membrane	Cell membrane
CNTN1_HUMAN	Cell membrane	GO CC: plasma membrane	Cell membrane
DSC2_HUMAN	Cell membrane	GO CC: plasma membrane	Cell membrane
EFNA3_HUMAN	Cell membrane	GO CC: plasma membrane	Cell membrane
EFNA5_HUMAN	Cell membrane	GO CC: plasma membrane	Cell membrane
EMB_HUMAN	Cell membrane	GO CC: plasma membrane	Cell membrane
EPHA7_HUMAN	Cell membrane	GO CC: plasma membrane	Cell membrane
FZD7_HUMAN	Cell membrane	GO CC: plasma membrane	Cell membrane
GAS1_HUMAN	Cell membrane	GO CC: plasma membrane	Cell membrane
GFRA1_HUMAN	Cell membrane	GO CC: plasma membrane	Cell membrane
GFRA2_HUMAN	Cell membrane	GO CC: plasma membrane	Cell membrane
GLPC_HUMAN	Cell membrane	GO CC: plasma membrane	Cell membrane
IGDC4_HUMAN	Cell membrane	GO CC: plasma membrane	Cell membrane
ITM2C_HUMAN	Cell membrane	GO CC: plasma membrane	Cell membrane
JAM1_HUMAN	Cell membrane	GO CC: plasma membrane	Cell membrane
KIRR1_HUMAN	Cell membrane	GO CC: plasma membrane	Cell membrane
LAMP2_HUMAN	Cell membrane	GO CC: plasma membrane	Cell membrane
LRIG2_HUMAN	Cell membrane	GO CC: plasma membrane	Cell membrane
LSR_HUMAN	Cell membrane	GO CC: plasma membrane	Cell membrane
MOT10_HUMAN	Cell membrane	GO CC: plasma membrane	Cell membrane
N2DL3_HUMAN	Cell membrane	GO CC: plasma membrane	Cell membrane
NFASC_HUMAN	Cell membrane	GO CC: plasma membrane	Cell membrane
OCLN_HUMAN	Cell membrane	GO CC: plasma membrane	Cell membrane
PCDH7_HUMAN	Cell membrane	GO CC: plasma membrane	Cell membrane
PCDH9_HUMAN	Cell membrane	GO CC: plasma membrane	Cell membrane
PLXA1_HUMAN	Cell membrane	GO CC: plasma membrane	Cell membrane
PLXA2_HUMAN	Cell membrane	GO CC: plasma membrane	Cell membrane
PTPRS_HUMAN	Cell membrane	GO CC: plasma membrane	Cell membrane
QSOX2_HUMAN	Cell membrane	GO CC: plasma membrane	Cell membrane
RAB5C_HUMAN	Cell membrane	GO CC: plasma membrane	Cell membrane
RELL1_HUMAN	Cell membrane	GO CC: plasma membrane	Cell membrane
S29A1_HUMAN	Cell membrane	GO CC: plasma membrane	Cell membrane
S38A2_HUMAN	Cell membrane	GO CC: plasma membrane	Cell membrane
S39AE_HUMAN	Cell membrane	GO CC: plasma membrane	Cell membrane
SDK2_HUMAN	Cell membrane	GO CC: plasma membrane	Cell membrane
SELK_HUMAN	Cell membrane	GO CC: plasma membrane	Cell membrane
TEFF1_HUMAN	Cell membrane	GO CC: plasma membrane	Cell membrane
UNC5B_HUMAN	Cell membrane	GO CC: plasma membrane	Cell membrane
CKAP4_HUMAN	Cell membrane	GO CC:cytosol	Cell membrane
EF1A1_HUMAN	Cell membrane	GO CC:cytosol	Cell membrane
EPHB1_HUMAN	Cell membrane	GO CC:cytosol	Cell membrane
ERBB2_HUMAN	Cell membrane	GO CC:cytosol	Cell membrane
FGFR1_HUMAN	Cell membrane	GO CC:cytosol	Cell membrane
GPC1_HUMAN	Cell membrane	GO CC:cytosol	Cell membrane
LAMP1_HUMAN	Cell membrane	GO CC:cytosol	Cell membrane
LRP1_HUMAN	Cell membrane	GO CC:cytosol	Cell membrane
PDIA6_HUMAN	Cell membrane	GO CC:cytosol	Cell membrane
RAB5A_HUMAN	Cell membrane	GO CC:cytosol	Cell membrane
APLP2_HUMAN	Cell membrane	GO CC:endoplasmic reticulum	Cell membrane
CC50A_HUMAN	Cell membrane	GO CC:endoplasmic reticulum	Cell membrane
CD320_HUMAN	Cell membrane	GO CC:endoplasmic reticulum	Cell membrane
CSF1_HUMAN	Cell membrane	GO CC:endoplasmic reticulum	Cell membrane
EDA_HUMAN	Cell membrane	GO CC:endoplasmic reticulum	Cell membrane
GPC2_HUMAN	Cell membrane	GO CC:endoplasmic reticulum	Cell membrane
GPC3_HUMAN	Cell membrane	GO CC:endoplasmic reticulum	Cell membrane
MAGT1_HUMAN	Cell membrane	GO CC:endoplasmic reticulum	Cell membrane
PDIA1_HUMAN	Cell membrane	GO CC:endoplasmic reticulum	Cell membrane
RGMB_HUMAN	Cell membrane	GO CC:endoplasmic reticulum	Cell membrane
S26A6_HUMAN	Cell membrane	GO CC:endoplasmic reticulum	Cell membrane
TMED1_HUMAN	Cell membrane	GO CC:endoplasmic reticulum	Cell membrane
TYRO3_HUMAN	Cell membrane	GO CC:endoplasmic reticulum	Cell membrane
VAPA_HUMAN	Cell membrane	GO CC:endoplasmic reticulum	Cell membrane
CADH1_HUMAN	Cell membrane	GO CC:extracellular region	Cell membrane
CXAR_HUMAN	Cell membrane	GO CC:extracellular region	Cell membrane
CXL16_HUMAN	Cell membrane	GO CC:extracellular region	Cell membrane
DSC3_HUMAN	Cell membrane	GO CC:extracellular region	Cell membrane
EPHA3_HUMAN	Cell membrane	GO CC:extracellular region	Cell membrane
ITM2B_HUMAN	Cell membrane	GO CC:extracellular region	Cell membrane
LRP8_HUMAN	Cell membrane	GO CC:extracellular region	Cell membrane
LY6E_HUMAN	Cell membrane	GO CC:extracellular region	Cell membrane
MFAP3_HUMAN	Cell membrane	GO CC:extracellular region	Cell membrane
NRCAM_HUMAN	Cell membrane	GO CC:extracellular region	Cell membrane
RECK_HUMAN	Cell membrane	GO CC:extracellular region	Cell membrane
BASI_HUMAN	Cell membrane	GO CC:mitochondrion	Cell membrane
GPC4_HUMAN	Cell membrane	GO CC:nucleus	Cell membrane
GPC6_HUMAN	Cell membrane	GO CC:nucleus	Cell membrane
PCDH1_HUMAN	Cell membrane	GO CC:nucleus	Cell membrane
CD166_HUMAN	Cell membrane		Cell membrane
CNNM2_HUMAN	Cell membrane		Cell membrane
PCD10_HUMAN	Cell membrane		Cell membrane
PCDGK_HUMAN	Cell membrane		Cell membrane
TR19L_HUMAN	Cell membrane		Cell membrane
TXD15_HUMAN	Membrane	Cell membrane (Uniprot KB)	Cell membrane
TM205_HUMAN	Membrane	Cell surface (Uniprot KB note)	Cell membrane
1A02_HUMAN	Membrane	GO CC: cell surface	Cell membrane
1B40_HUMAN	Membrane	GO CC: cell surface	Cell membrane
1B58_HUMAN	Membrane	GO CC: cell surface	Cell membrane
A4_HUMAN	Membrane	GO CC: cell surface	Cell membrane
ADA17_HUMAN	Membrane	GO CC: cell surface	Cell membrane
AMD_HUMAN	Membrane	GO CC: cell surface	Cell membrane
APMAP_HUMAN	Membrane	GO CC: cell surface	Cell membrane
CNTP2_HUMAN	Membrane	GO CC: cell surface	Cell membrane
DCBD2_HUMAN	Membrane	GO CC: cell surface	Cell membrane
EPCR_HUMAN	Membrane	GO CC: cell surface	Cell membrane
HLAE_HUMAN	Membrane	GO CC: cell surface	Cell membrane
HLAF_HUMAN	Membrane	GO CC: cell surface	Cell membrane
HM13_HUMAN	Membrane	GO CC: cell surface	Cell membrane
ITA5_HUMAN	Membrane	GO CC: cell surface	Cell membrane
ITAV_HUMAN	Membrane	GO CC: cell surface	Cell membrane
LRFN1_HUMAN	Membrane	GO CC: cell surface	Cell membrane
MET_HUMAN	Membrane	GO CC: cell surface	Cell membrane
SDC1_HUMAN	Membrane	GO CC: cell surface	Cell membrane
SDC3_HUMAN	Membrane	GO CC: cell surface	Cell membrane
TNR16_HUMAN	Membrane	GO CC: cell surface	Cell membrane
TR10B_HUMAN	Membrane	GO CC: cell surface	Cell membrane
VAMP3_HUMAN	Membrane	GO CC: cell surface	Cell membrane
FXYD5_HUMAN	Membrane	GO CC: integral component of plasma membrane	Cell membrane
FXYD6_HUMAN	Membrane	GO CC: integral component of plasma membrane	Cell membrane
ADA22_HUMAN	Membrane	GO CC: plasma membrane	Cell membrane
CD99_HUMAN	Membrane	GO CC: plasma membrane	Cell membrane
ICAM5_HUMAN	Membrane	GO CC: plasma membrane	Cell membrane
K1549_HUMAN	Membrane	GO CC: plasma membrane	Cell membrane
LRC4B_HUMAN	Membrane	GO CC: plasma membrane	Cell membrane
NPDC1_HUMAN	Membrane	GO CC: plasma membrane	Cell membrane
PTPRF_HUMAN	Membrane	GO CC: plasma membrane	Cell membrane
RENR_HUMAN	Membrane	GO CC: plasma membrane	Cell membrane
TR10D_HUMAN	Membrane	GO CC: plasma membrane	Cell membrane
NUCB2_HUMAN	Membrane	GO CC:cytosol; GO CC:plasma membrane; GO CC:extracellular region	Cell membrane
PDPN_HUMAN	Membrane	GO CC:cytosol; Plasma membrane (Uniprot KB)	Cell membrane
CD276_HUMAN	Membrane	GO CC:plasma membrane	Cell membrane
EFNB1_HUMAN	Membrane	GO CC:plasma membrane	Cell membrane
IGDC3_HUMAN	Membrane	GO CC:plasma membrane	Cell membrane
MUC18_HUMAN	Membrane	GO CC:plasma membrane	Cell membrane
PDXL2_HUMAN	Membrane	GO CC:plasma membrane	Cell membrane
PTK7_HUMAN	Membrane	GO CC:plasma membrane	Cell membrane
PTPRG_HUMAN	Membrane	GO CC:plasma membrane	Cell membrane
S39AA_HUMAN	Membrane	GO CC:plasma membrane	Cell membrane
SHSA8_HUMAN	Membrane	GO CC:plasma membrane	Cell membrane
SRCRM_HUMAN	Membrane	GO CC:plasma membrane	Cell membrane
TECT3_HUMAN	Membrane	GO CC:plasma membrane	Cell membrane
CADM4_HUMAN	Membrane	Has annotated extracellular domain	Cell membrane
EMC1_HUMAN	Membrane	Has annotated extracellular domain	Cell membrane
EMC7_HUMAN	Membrane	Has annotated extracellular domain	Cell membrane
GINM1_HUMAN	Membrane	Has annotated extracellular domain	Cell membrane
LMBR1_HUMAN	Membrane	Has annotated extracellular domain	Cell membrane
MRC2_HUMAN	Membrane	Has annotated extracellular domain	Cell membrane
NOMO3_HUMAN	Membrane	Has annotated extracellular domain	Cell membrane
PRRT3_HUMAN	Membrane	Has annotated extracellular domain	Cell membrane
SREC2_HUMAN	Membrane	Has annotated extracellular domain	Cell membrane
SUSD5_HUMAN	Membrane	Has annotated extracellular domain	Cell membrane
TM9S4_HUMAN	Membrane	Has annotated extracellular domain	Cell membrane
4F2_HUMAN	Other/None	Cell membrane (Uniprot KB)	Cell membrane
CD81_HUMAN	Other/None	Cell membrane (Uniprot KB)	Cell membrane
LPHN3_HUMAN	Other/None	Cell membrane (Uniprot KB)	Cell membrane
PVRL3_HUMAN	Other/None	Cell membrane (Uniprot KB)	Cell membrane
GOLM1_HUMAN	Other/None	GO CC: plasma membrane	Cell membrane
PCYOX_HUMAN	Other/None	GO CC: plasma membrane	Cell membrane
TM9S2_HUMAN	Other/None	GO CC: plasma membrane	Cell membrane
CA233_HUMAN	Other/None	Has annotated extracellular domain	Cell membrane
NFIP2_HUMAN	Other/None	Has annotated extracellular domain	Cell membrane
ADA15_HUMAN	Cytoplasm	GO CC: cell surface	Cytoplasm
GRP78_HUMAN	Cytoplasm	GO CC: cell surface	Cytoplasm
MCP_HUMAN	Cytoplasm	GO CC: cell surface	Cytoplasm
LAT1_HUMAN	Cytoplasm	GO CC: integral component of plasma membrane	Cytoplasm
RAB7A_HUMAN	Cytoplasm	GO CC: plasma membrane	Cytoplasm
PTN1_HUMAN	Cytoplasm	GO CC:cytosol	Cytoplasm
TMED3_HUMAN	Cytoplasm	GO CC:endoplasmic reticulum	Cytoplasm
VMA21_HUMAN	Cytoplasm	GO CC:endoplasmic reticulum	Cytoplasm
EIF3B_HUMAN	Cytoplasm	GO CC:cytosol	Cytoplasm
TBA1B_HUMAN	Cytoplasm		Cytoplasm
UBL5_HUMAN	Cytoplasm	GO CC:nucleus	Cytoplasm
PRDX4_HUMAN	Cytoplasm	GO CC:extracellular region	Cytoplasm
RL10_HUMAN	Other/None	Cytosol (Uniprot KB)	Cytoplasm
AMRP_HUMAN	ER	GO CC: cell surface	ER
ERP44_HUMAN	ER	GO CC: cell surface	ER
LMAN2_HUMAN	ER	GO CC: cell surface	ER
PDIA3_HUMAN	ER	GO CC: cell surface	ER
PDIA4_HUMAN	ER	GO CC: cell surface	ER
TMX3_HUMAN	ER	GO CC: cell surface	ER
AT2A2_HUMAN	ER	GO CC: integral component of plasma membrane	ER
ITPR3_HUMAN	ER	GO CC: integral component of plasma membrane	ER
CP51A_HUMAN	ER	GO CC: plasma membrane	ER
ENPL_HUMAN	ER	GO CC: plasma membrane	ER
ERLN2_HUMAN	ER	GO CC: plasma membrane	ER
MESD_HUMAN	ER	GO CC: plasma membrane	ER
MLEC_HUMAN	ER	GO CC: plasma membrane	ER
RTN3_HUMAN	ER	GO CC: plasma membrane	ER
STIM2_HUMAN	ER	GO CC: plasma membrane	ER
DHCR7_HUMAN	ER	GO CC:cytosol	ER
SC61B_HUMAN	ER	GO CC:cytosol	ER
SEC63_HUMAN	ER	GO CC:cytosol	ER
BET1_HUMAN	ER	GO CC:endoplasmic reticulum	ER
E2AK3_HUMAN	ER	GO CC:endoplasmic reticulum	ER
ERLEC_HUMAN	ER	GO CC:endoplasmic reticulum	ER
ERO1A_HUMAN	ER	GO CC:endoplasmic reticulum	ER
FKB10_HUMAN	ER	GO CC:endoplasmic reticulum	ER
FKB14_HUMAN	ER	GO CC:endoplasmic reticulum	ER
GLU2B_HUMAN	ER	GO CC:endoplasmic reticulum	ER
GPI8_HUMAN	ER	GO CC:endoplasmic reticulum	ER
GT251_HUMAN	ER	GO CC:endoplasmic reticulum	ER
HACD2_HUMAN	ER	GO CC:endoplasmic reticulum	ER
ILDR2_HUMAN	ER	GO CC:endoplasmic reticulum	ER
JAGN1_HUMAN	ER	GO CC:endoplasmic reticulum	ER
KDEL2_HUMAN	ER	GO CC:endoplasmic reticulum	ER
LMA2L_HUMAN	ER	GO CC:endoplasmic reticulum	ER
MCFD2_HUMAN	ER	GO CC:endoplasmic reticulum	ER
NCLN_HUMAN	ER	GO CC:endoplasmic reticulum	ER
OFUT2_HUMAN	ER	GO CC:endoplasmic reticulum	ER
P4HA1_HUMAN	ER	GO CC:endoplasmic reticulum	ER
POMT2_HUMAN	ER	GO CC:endoplasmic reticulum	ER
RCN2_HUMAN	ER	GO CC:endoplasmic reticulum	ER
RPN2_HUMAN	ER	GO CC:endoplasmic reticulum	ER
S39A7_HUMAN	ER	GO CC:endoplasmic reticulum	ER
SE1L1_HUMAN	ER	GO CC:endoplasmic reticulum	ER
SELT_HUMAN	ER	GO CC:endoplasmic reticulum	ER
SERPH_HUMAN	ER	GO CC:endoplasmic reticulum	ER
SPCS1_HUMAN	ER	GO CC:endoplasmic reticulum	ER
SPTC2_HUMAN	ER	GO CC:endoplasmic reticulum	ER
SRPRB_HUMAN	ER	GO CC:endoplasmic reticulum	ER
SUMF2_HUMAN	ER	GO CC:endoplasmic reticulum	ER
VAPB_HUMAN	ER	GO CC:endoplasmic reticulum	ER
VKGC_HUMAN	ER	GO CC:endoplasmic reticulum	ER
HSP13_HUMAN	ER	GO CC:endoplasmic reticulum	ER
LMAN1_HUMAN	ER	GO CC:endoplasmic reticulum	ER
MOGS_HUMAN	ER	GO CC:endoplasmic reticulum	ER
P3H1_HUMAN	ER	GO CC:endoplasmic reticulum	ER
T132A_HUMAN	ER	GO CC:endoplasmic reticulum	ER
TMED9_HUMAN	ER	GO CC:endoplasmic reticulum	ER
VAS1_HUMAN	ER	GO CC:endoplasmic reticulum	ER
PLD3_HUMAN	ER	GO CC:extracellular exosome	ER
CALX_HUMAN	ER	GO CC:extracellular matrix	ER
GANAB_HUMAN	ER	GO CC:extracellular matrix	ER
RPN1_HUMAN	ER	GO CC:extracellular matrix	ER
DNJC3_HUMAN	ER	GO CC:extracellular region	ER
HYOU1_HUMAN	ER	GO CC:extracellular region	ER
TXND5_HUMAN	ER	GO CC:extracellular region	ER
C56D2_HUMAN	Membrane	GO CC:endoplasmic reticulum	ER
CLCC1_HUMAN	Membrane	GO CC:endoplasmic reticulum	ER
TM258_HUMAN	Membrane	GO CC:endoplasmic reticulum	ER
TMX4_HUMAN	Membrane	GO CC:endoplasmic reticulum	ER
MIA3_HUMAN	Other/None	ER (Uniprot KB)	ER
SUCO_HUMAN	Other/None	ER (Uniprot KB)	ER
TIP_HUMAN	Membrane	GO CC:extracellular region or secreted	Extracellular region or secreted
ADCK3_HUMAN	Other/None	GO CC: extracellular region or secreted	Extracellular region or secreted
EF1G_HUMAN	Other/None	GO CC: extracellular region or secreted	Extracellular region or secreted
GOGA7_HUMAN	Other/None	GO CC: extracellular region or secreted	Extracellular region or secreted
HBA_HUMAN	Other/None	GO CC: extracellular region or secreted	Extracellular region or secreted
HBB_HUMAN	Other/None	GO CC: extracellular region or secreted	Extracellular region or secreted
K2C6A_HUMAN	Other/None	GO CC: extracellular region or secreted	Extracellular region or secreted
MGAT1_HUMAN	Other/None	GO CC: extracellular region or secreted	Extracellular region or secreted
PLOD2_HUMAN	Other/None	GO CC: extracellular region or secreted	Extracellular region or secreted
RL4_HUMAN	Other/None	GO CC: extracellular region or secreted	Extracellular region or secreted
RS13_HUMAN	Other/None	GO CC: extracellular region or secreted	Extracellular region or secreted
RS29_HUMAN	Other/None	GO CC: extracellular region or secreted	Extracellular region or secreted
CALR_HUMAN	Secreted	GO CC: cell surface	Extracellular region or secreted
WNT5A_HUMAN	Secreted	GO CC: cell surface	Extracellular region or secreted
WNT5B_HUMAN	Secreted	GO CC: cell surface	Extracellular region or secreted
DAG1_HUMAN	Secreted	GO CC: plasma membrane	Extracellular region or secreted
FIBA_HUMAN	Secreted	GO CC: cell surface	Extracellular region or secreted
ATS1_HUMAN	Secreted	GO CC:cytosol	Extracellular region or secreted
MANF_HUMAN	Secreted	GO CC:cytosol	Extracellular region or secreted
RISC_HUMAN	Secreted	GO CC:cytosol	Extracellular region or secreted
CALU_HUMAN	Secreted	GO CC:endoplasmic reticulum	Extracellular region or secreted
CO2A1_HUMAN	Secreted	GO CC:endoplasmic reticulum	Extracellular region or secreted
CSPG2_HUMAN	Secreted	GO CC:endoplasmic reticulum	Extracellular region or secreted
LAMB1_HUMAN	Secreted	GO CC:endoplasmic reticulum	Extracellular region or secreted
LAMC1_HUMAN	Secreted	GO CC:endoplasmic reticulum	Extracellular region or secreted
NUCB1_HUMAN	Secreted	GO CC:endoplasmic reticulum	Extracellular region or secreted
PG12A_HUMAN	Secreted	GO CC:endoplasmic reticulum	Extracellular region or secreted
STC2_HUMAN	Secreted	GO CC:endoplasmic reticulum	Extracellular region or secreted
LAMA5_HUMAN	Secreted	GO CC:extracellular matrix	Extracellular region or secreted
NID1_HUMAN	Secreted	GO CC:extracellular matrix	Extracellular region or secreted
CF120_HUMAN	Secreted	GO CC:extracellular region	Extracellular region or secreted
CNPY4_HUMAN	Secreted	GO CC:extracellular region	Extracellular region or secreted
FBLN3_HUMAN	Secreted	GO CC:extracellular region	Extracellular region or secreted
IBP2_HUMAN	Secreted	GO CC:extracellular region	Extracellular region or secreted
LG3BP_HUMAN	Secreted	GO CC:extracellular region	Extracellular region or secreted
CBPE_HUMAN	Secreted	GO CC:nucleus	Extracellular region or secreted
OSTM1_HUMAN	Other/None	Lysosome (Uniprot KB)	Lysosome
H6ST2_HUMAN	Membrane		Membrane
CA159_HUMAN	Membrane	None	Membrane
T178B_HUMAN	Membrane	None	Membrane
TM254_HUMAN	Membrane	None	Membrane
TM2D3_HUMAN	Membrane	None	Membrane
LRRD1_HUMAN	Other/None	None	Membrane
MCL1_HUMAN	Membrane	Mitochondrion (Uniprot KB)	Mitochondrion
MARC1_HUMAN	Membrane	GO CC:mitochondrion	Mitochondrion
ATPB_HUMAN	Mitochondrion	GO CC: cell surface	Mitochondrion
SDHB_HUMAN	Mitochondrion	GO CC: plasma membrane	Mitochondrion
MIC27_HUMAN	Mitochondrion	GO CC:extracellular region	Mitochondrion
HSC20_HUMAN	Mitochondrion	GO CC:cytosol	Mitochondrion
TFAM_HUMAN	Mitochondrion	GO CC:cytosol	Mitochondrion
CISD2_HUMAN	Mitochondrion	GO CC:endoplasmic reticulum	Mitochondrion
ECHB_HUMAN	Mitochondrion	GO CC:endoplasmic reticulum	Mitochondrion
COX5A_HUMAN	Mitochondrion	GO CC:mitochondrion	Mitochondrion
COX5B_HUMAN	Mitochondrion	GO CC:extracellular exosome	Mitochondrion
KAD2_HUMAN	Mitochondrion		Mitochondrion
TOM70_HUMAN	Mitochondrion	GO CC:mitochondrion	Mitochondrion
USMG5_HUMAN	Mitochondrion	GO CC:mitochondrion	Mitochondrion
XPP3_HUMAN	Mitochondrion	GO CC:mitochondrion	Mitochondrion
ATP5I_HUMAN	Mitochondrion	GO CC:mitochondrion	Mitochondrion
COQ3_HUMAN	Mitochondrion	GO CC:mitochondrion	Mitochondrion
COX15_HUMAN	Mitochondrion	GO CC:mitochondrion	Mitochondrion
COX6C_HUMAN	Mitochondrion	GO CC:mitochondrion	Mitochondrion
COX7C_HUMAN	Mitochondrion	GO CC:mitochondrion	Mitochondrion
CPT2_HUMAN	Mitochondrion	GO CC:mitochondrion	Mitochondrion
MAVS_HUMAN	Mitochondrion	GO CC:mitochondrion	Mitochondrion
MECR_HUMAN	Mitochondrion	GO CC:mitochondrion	Mitochondrion
NDKM_HUMAN	Mitochondrion	GO CC:mitochondrion	Mitochondrion
QCR8_HUMAN	Mitochondrion	GO CC:mitochondrion	Mitochondrion
RM46_HUMAN	Mitochondrion	GO CC:mitochondrion	Mitochondrion
RMD3_HUMAN	Mitochondrion	GO CC:mitochondrion	Mitochondrion
ROMO1_HUMAN	Mitochondrion	GO CC:mitochondrion	Mitochondrion
RT29_HUMAN	Mitochondrion	GO CC:mitochondrion	Mitochondrion
SYVM_HUMAN	Mitochondrion	GO CC:mitochondrion	Mitochondrion
FASTK_HUMAN	Mitochondrion		Mitochondrion
NDUS7_HUMAN	Mitochondrion		Mitochondrion
CSTN1_HUMAN	Nucleus	GO CC: cell surface	Nucleus
EBP_HUMAN	Nucleus	GO CC: integral component of plasma membrane	Nucleus
RL40_HUMAN	Nucleus	GO CC: plasma membrane	Nucleus
EMD_HUMAN	Nucleus	GO CC:endoplasmic reticulum	Nucleus
LYRIC_HUMAN	Nucleus	GO CC:endoplasmic reticulum	Nucleus
PO210_HUMAN	Nucleus	GO CC:endoplasmic reticulum	Nucleus
TMM43_HUMAN	Nucleus	GO CC:endoplasmic reticulum	Nucleus
TOIP2_HUMAN	Nucleus	GO CC:endoplasmic reticulum	Nucleus
BCLF1_HUMAN	Nucleus	GO CC:nucleus	Nucleus
LAP2B_HUMAN	Nucleus	GO CC:nucleus	Nucleus
LMNB1_HUMAN	Nucleus	GO CC:nucleus	Nucleus
RBM14_HUMAN	Nucleus	GO CC:nucleus	Nucleus
RPB1_HUMAN	Nucleus	GO CC:nucleus	Nucleus
SCML2_HUMAN	Nucleus	GO CC:nucleus	Nucleus
TOIP1_HUMAN	Nucleus	GO CC:nucleus	Nucleus
CAF1A_HUMAN	Nucleus		Nucleus
MATR3_HUMAN	Nucleus		Nucleus
SC65_HUMAN	Nucleus		Nucleus
SUN1_HUMAN	Nucleus		Nucleus
SUN2_HUMAN	Nucleus		Nucleus
RTF2_HUMAN	Other/None	GO CC:nucleus	Nucleus
T194A_HUMAN	Other/None	Nucleus (Uniprot KB)	Nucleus
