## Supplementary Datasets 1-11 for "Mapping proteolytic neo-N termini at the surface of living cells": Supplementary Dataset 9 - N-terminal peptides captured with subtiligase-Y217K-TM.xlsx

### Sheet: Subtiligase-Y217K-TM
	Acc #	UniProt ID	Num Unique	% Cov	Best Disc Score	Best Expect Val	m/z	z	ppm	Prev AA	DB Peptide	Constant Mods	Variable Mods	Fraction	RT	Start	Expect	# in DB	Protein Length	Protein MW	Species	Protein Name
[1]	P11021	GRP78_HUMAN	32	36.7	6.63	1.1e-11	741.924	2	0.14	AKKK	ELEEIVQPIISK		Abu@N-term	Q20180313-06	90.3599	622	3.2e-09	1	654	72333.5	HUMAN	78 kDa glucose-regulated protein
[1]	P11021	GRP78_HUMAN	32	36.7	6.63	1.1e-11	614.812	2	0.82	GRTW	NDPSVQQDIK		Abu@N-term	Q20180313-06	35.1463	104	5.4e-08	1	654	72333.5	HUMAN	78 kDa glucose-regulated protein
[1]	P11021	GRP78_HUMAN	32	36.7	6.63	1.1e-11	758.379	2	4.9	LIGR	TWNDPSVQQDIK		Abu@N-term	Q20180313-06	58.8014	102	6.7e-06	1	654	72333.5	HUMAN	78 kDa glucose-regulated protein
[1]	P11021	GRP78_HUMAN	32	36.7	6.63	1.1e-11	441.231	2	-0.19	GTTY	SCVGVFK	Carbamidomethyl@2	Abu@N-term	Q20180313-06	38.8451	40	0.00041	1	654	72333.5	HUMAN	78 kDa glucose-regulated protein
[2]	P04843	RPN1_HUMAN	11	13	6.69	8.9e-12	820.435	2	-1.9	PGSA	SSEAPPLINEDVKR		Abu@N-term	Q20180313-06	48.1776	25	1.7e-10	1	607	68570	HUMAN	Dolichyl-diphosphooligosaccharide--protein glycosyltransferase subunit 1
[2]	P04843	RPN1_HUMAN	11	13	6.69	8.9e-12	495.261	3	3.9	PGSA	SSEAPPLINEDVK		Abu@N-term	Q20180313-06	56.697	25	1.9e-09	1	607	68570	HUMAN	Dolichyl-diphosphooligosaccharide--protein glycosyltransferase subunit 1
[2]	P04843	RPN1_HUMAN	11	13	6.69	8.9e-12	599.982	3	-0.91	PAPG	SASSEAPPLINEDVKR		Abu@N-term	Q20180313-06	50.3256	23	1.6e-06	1	607	68570	HUMAN	Dolichyl-diphosphooligosaccharide--protein glycosyltransferase subunit 1
[2]	P04843	RPN1_HUMAN	11	13	6.69	8.9e-12	698.87	2	1.1	GSAS	SEAPPLINEDVK		Abu@N-term	Q20180313-06	57.1474	26	7.5e-05	1	607	68570	HUMAN	Dolichyl-diphosphooligosaccharide--protein glycosyltransferase subunit 1
[4]	P19022	CADH2_HUMAN	9	3.8	6	1.5e-10	648.815	2	0.3	FTAM	TFYGEVPENR		Abu@N-term	Q20180313-06	53.3618	386	1.5e-10	1	906	99810.2	HUMAN	Cadherin-2
[4]	P19022	CADH2_HUMAN	9	3.8	6	1.5e-10	663.375	2	1	MFVL	TVAAENQVPLAK		Abu@N-term	Q20180313-06	49.298	461	7.1e-10	1	906	99810.2	HUMAN	Cadherin-2
[4]	P19022	CADH2_HUMAN	9	3.8	6	1.5e-10	527.799	2	0.68	LTVA	AENQVPLAK		Abu@N-term	Q20180313-06	35.4997	464	1.3e-07	1	906	99810.2	HUMAN	Cadherin-2
[4]	P19022	CADH2_HUMAN	9	3.8	6	1.5e-10	598.29	2	-1	TAMT	FYGEVPENR		Abu@N-term	Q20180313-06	48.8197	387	9.1e-07	1	906	99810.2	HUMAN	Cadherin-2
[4]	P19022	CADH2_HUMAN	9	3.8	6	1.5e-10	563.317	2	0.7	VLTV	AAENQVPLAK		Abu@N-term	Q20180313-06	37.4016	463	8.4e-06	1	906	99810.2	HUMAN	Cadherin-2
[4]	P19022	CADH2_HUMAN	9	3.8	6	1.5e-10	693.405	2	-0.13	AGPF	AFDLPLSPVTIK		Abu@N-term	Q20180313-06	96.931	638	1.2e-05	1	906	99810.2	HUMAN	Cadherin-2
[6]	O43852	CALU_HUMAN	8	21.6	7.11	1.5e-12	833.372	2	-1.5	AQSF	DYDHDAFLGAEEAK		Abu@N-term	Q20180313-06	56.7381	46	1.5e-12	1	315	37107.1	HUMAN	Calumenin
[6]	O43852	CALU_HUMAN	8	21.6	7.11	1.5e-12	690.338	2	-0.64	EEAK	TFDQLTPEESK		Abu@N-term	Q20180313-06	56.6331	60	3.8e-08	1	315	37107.1	HUMAN	Calumenin
[6]	O43852	CALU_HUMAN	8	21.6	7.11	1.5e-12	439.886	3	-0.26	AEAR	HLVYESDQNK		Abu@N-term	Q20180313-06	29.7682	272	7.1e-06	1	315	37107.1	HUMAN	Calumenin
[6]	O43852	CALU_HUMAN	8	21.6	7.11	1.5e-12	533.575	3	1.8	GDMY	SHDGNTDEPEWVK		Abu@N-term	Q20180313-06	38.3154	219	3.1e-05	1	315	37107.1	HUMAN	Calumenin
[6]	O43852	CALU_HUMAN	8	21.6	7.11	1.5e-12	533.243	2	0.93	IVVQ	ETMEDIDK		Abu@N-term	Q20180313-06	37.5053	195	3.2e-05	1	315	37107.1	HUMAN	Calumenin
[6]	O43852	CALU_HUMAN	8	21.6	7.11	1.5e-12	566.28	2	0.28	AKTF	DQLTPEESK		Abu@N-term	Q20180313-06	30.1879	62	0.00011	1	315	37107.1	HUMAN	Calumenin
[6]	O43852	CALU_HUMAN	8	21.6	7.11	1.5e-12	454.903	3	0.17	RRFK	MADKDGDLIATK		Abu@N-term	Q20180313-06	41.9425	162	0.00013	1	315	37107.1	HUMAN	Calumenin
[7]	Q5JRA6	TGO1_HUMAN	7	3.4	5.8	6.4e-11	752.019	3	-1.6	LKTS	GLAGEPEGELSKEDHENTEK		Abu@N-term	Q20180313-06	43.1832	866	6.4e-11	1	1907	213704	HUMAN	Melanoma inhibitory activity protein 3
[7]	Q5JRA6	TGO1_HUMAN	7	3.4	5.8	6.4e-11	990.791	3	5.5	ATLV	MAPPLEEGLGGAMEEMQPLHEDNFSR		Abu@N-term	Q20180313-06	100.881	1043	4.4e-10	1	1907	213704	HUMAN	Melanoma inhibitory activity protein 3
[7]	Q5JRA6	TGO1_HUMAN	7	3.4	5.8	6.4e-11	572.927	3	0.48	GGAM	EEMQPLHEDNFSR		Abu@N-term	Q20180313-06	49.7603	1056	1.5e-09	1	1907	213704	HUMAN	Melanoma inhibitory activity protein 3
[7]	Q5JRA6	TGO1_HUMAN	7	3.4	5.8	6.4e-11	578.257	3	-2	GGAM	EEMQPLHEDNFSR		Abu@N-term;Oxidation@3	Q20180313-06	40.3897	1056	1e-08	1	1907	213704	HUMAN	Melanoma inhibitory activity protein 3
[7]	Q5JRA6	TGO1_HUMAN	7	3.4	5.8	6.4e-11	636.328	2	0.53	LKTS	GLAGEPEGELSK		Abu@N-term	Q20180313-06	48.5032	866	8.4e-08	1	1907	213704	HUMAN	Melanoma inhibitory activity protein 3
[7]	Q5JRA6	TGO1_HUMAN	7	3.4	5.8	6.4e-11	570.804	2	0.07	GRQF	DVNLQVPDR		Abu@N-term	Q20180313-06	54.9772	755	2.2e-07	1	1907	213704	HUMAN	Melanoma inhibitory activity protein 3
[7]	Q5JRA6	TGO1_HUMAN	7	3.4	5.8	6.4e-11	622.828	2	0.76	THAS	EVSQKPNTEK		Abu@N-term	Q20180313-06	19.3199	1097	0.0001	1	1907	213704	HUMAN	Melanoma inhibitory activity protein 3
[10]	Q12907	LMAN2_HUMAN	5	3.9	5.34	2.8e-09	438.55	3	0.48	SVTA	DITDGNSEHLK		Abu@N-term	Q20180313-06	33.8747	45	2.8e-09	1	356	40229	HUMAN	Vesicular integral-membrane protein VIP36
[10]	Q12907	LMAN2_HUMAN	5	3.9	5.34	2.8e-09	490.583	3	-0.0089	SVTA	DITDGNSEHLKR		Abu@N-term	Q20180313-06	29.848	45	1.5e-08	1	356	40229	HUMAN	Vesicular integral-membrane protein VIP36
[10]	Q12907	LMAN2_HUMAN	5	3.9	5.34	2.8e-09	495.908	3	-5.5	LGSV	TADITDGNSEHLK		Abu@N-term	Q20180313-06	33.4863	43	4.9e-08	1	356	40229	HUMAN	Vesicular integral-membrane protein VIP36
[11]	Q8NBS9	TXND5_HUMAN	2	4.6	11.58	7.8e-21	664.297	3	1.1	EAAA	AAADGPPAADGEDGQDPHSK		Abu@N-term	Q20180313-06	30.3328	44	7.8e-21	1	432	47629.3	HUMAN	Thioredoxin domain-containing protein 5
[11]	Q8NBS9	TXND5_HUMAN	2	4.6	11.58	7.8e-21	640.617	3	0.21	AAAA	AADGPPAADGEDGQDPHSK		Abu@N-term	Q20180313-06	29.2816	45	1.9e-19	1	432	47629.3	HUMAN	Thioredoxin domain-containing protein 5
[13]	Q99805	TM9S2_HUMAN	4	3	6.28	5.1e-11	470.569	3	1	AYTY	SVSFEEDDKIR		Abu@N-term	Q20180313-06	48.5642	272	5.1e-11	1	663	75776.4	HUMAN	Transmembrane 9 superfamily member 2
[13]	Q99805	TM9S2_HUMAN	4	3	6.28	5.1e-11	563.746	2	0.84	YTAF	DFCQASEGK	Carbamidomethyl@3	Abu@N-term	Q20180313-06	32.3222	82	8.4e-08	1	663	75776.4	HUMAN	Transmembrane 9 superfamily member 2
[13]	Q99805	TM9S2_HUMAN	4	3	6.28	5.1e-11	408.535	3	-0.074	TYSV	SFEEDDKIR		Abu@N-term	Q20180313-06	37.6243	274	6.1e-07	1	663	75776.4	HUMAN	Transmembrane 9 superfamily member 2
[14]	P13667	PDIA4_HUMAN	3	4.7	7.75	5.8e-14	631.268	2	0.24	AVAG	AEGPDEDSSNR		Abu@N-term	Q20180313-06	21.5429	24	5.8e-14	1	645	72933.1	HUMAN	Protein disulfide-isomerase A4
[14]	P13667	PDIA4_HUMAN	3	4.7	7.75	5.8e-14	595.75	2	0.62	VAGA	EGPDEDSSNR		Abu@N-term	Q20180313-06	20.9595	25	5.2e-13	1	645	72933.1	HUMAN	Protein disulfide-isomerase A4
[14]	P13667	PDIA4_HUMAN	3	4.7	7.75	5.8e-14	1111.09	2	-1	AKVR	EVSQPDWTPPPEVTLVLTK		Abu@N-term	Q20180313-06	104.11	166	8.3e-07	1	645	72933.1	HUMAN	Protein disulfide-isomerase A4
[16]	P01889	1B07_HUMAN	5	12.2	4.8	3.2e-09	699.792	2	-0.38	HTLQ	SMYGCDVGPDGR	Carbamidomethyl@5	Abu@N-term	Q20180313-06	49.0166	121	3.2e-09	6	362	40460.4	HUMAN	HLA class I histocompatibility antigen, B-7 alpha chain
[16]	P01889	1B07_HUMAN	5	12.2	4.8	3.2e-09	642.815	2	0.76	FISV	GYVDDTQFVR		Abu@N-term	Q20180313-06	60.0057	50	2.4e-07	51	362	40460.4	HUMAN	HLA class I histocompatibility antigen, B-7 alpha chain
[16]	P01889	1B07_HUMAN	5	12.2	4.8	3.2e-09	580.307	2	0.81	SWTA	ADTAAQITQR		Abu@N-term	Q20180313-06	33.0395	160	1.8e-06	44	362	40460.4	HUMAN	HLA class I histocompatibility antigen, B-7 alpha chain
[16]	P01889	1B07_HUMAN	5	12.2	4.8	3.2e-09	663.854	2	0.13	FQKW	AAVVVPSGEEQR		Abu@N-term	Q20180313-06	42.8007	269	3.9e-06	51	362	40460.4	HUMAN	HLA class I histocompatibility antigen, B-7 alpha chain
[16]	P01889	1B07_HUMAN	5	12.2	4.8	3.2e-09	592.818	2	0.82	KWAA	VVVPSGEEQR		Abu@N-term	Q20180313-06	37.1545	271	2.8e-05	51	362	40460.4	HUMAN	HLA class I histocompatibility antigen, B-7 alpha chain
[18]	Q14126	DSG2_HUMAN	5	4.7	4.31	9.7e-08	720.87	2	-0.41	IRIL	DVNDNIPVVENK		Abu@N-term	Q20180313-06	56.1068	264	9.7e-08	1	1118	122295	HUMAN	Desmoglein-2
[18]	Q14126	DSG2_HUMAN	5	4.7	4.31	9.7e-08	564.25	2	-0.53	TLIK	EVDYEEMK		Abu@N-term	Q20180313-06	45.1124	339	9.9e-08	1	1118	122295	HUMAN	Desmoglein-2
[18]	Q14126	DSG2_HUMAN	5	4.7	4.31	9.7e-08	861.958	2	-0.56	YRIV	SLEPAYPPVFYLNK		Abu@N-term	Q20180313-06	94.5918	202	2.1e-06	1	1118	122295	HUMAN	Desmoglein-2
[18]	Q14126	DSG2_HUMAN	5	4.7	4.31	9.7e-08	591.853	2	0.078	RQKR	AWITAPVALR		Abu@N-term	Q20180313-06	81.4489	50	0.00016	1	1118	122295	HUMAN	Desmoglein-2
[18]	Q14126	DSG2_HUMAN	5	4.7	4.31	9.7e-08	518.259	2	0.9	VKIV	AISEDYPR		Abu@N-term	Q20180313-06	41.3935	471	0.00032	1	1118	122295	HUMAN	Desmoglein-2
[19]	Q9ULF5	S39AA_HUMAN	4	3.6	5.26	1.1e-09	550.258	3	0.49	CNHC	HEEHDHGPEALHR		Abu@N-term	Q20180313-06	19.4613	26	1.1e-09	1	831	94132.7	HUMAN	Zinc transporter ZIP10
[19]	Q9ULF5	S39AA_HUMAN	4	3.6	5.26	1.1e-09	538.77	2	2.4	RQHR	GMTELEPSK		Abu@N-term	Q20180313-06	42.6861	42	6.3e-09	1	831	94132.7	HUMAN	Zinc transporter ZIP10
[19]	Q9ULF5	S39AA_HUMAN	4	3.6	5.26	1.1e-09	546.766	2	-0.068	RQHR	GMTELEPSK		Abu@N-term;Oxidation@2	Q20180313-06	29.8942	42	2.6e-05	1	831	94132.7	HUMAN	Zinc transporter ZIP10
[21]	P14314	GLU2B_HUMAN	3	7.6	6.54	1.7e-11	973.459	2	-1.3	AEAQ	ALLSGDTQTDATSFYDR		Abu@N-term	Q20180313-06	77.911	255	1.7e-11	1	528	59425.9	HUMAN	Glucosidase 2 subunit beta
[21]	P14314	GLU2B_HUMAN	3	7.6	6.54	1.7e-11	767.384	2	4.1	AAAK	AQQEQELAADAFK		Abu@N-term	Q20180313-06	59.7282	207	1e-09	1	528	59425.9	HUMAN	Glucosidase 2 subunit beta
[21]	P14314	GLU2B_HUMAN	3	7.6	6.54	1.7e-11	652.829	2	-0.18	AGKK	SLEDQVEMLR		Abu@N-term	Q20180313-06	75.28	168	4.4e-07	1	528	59425.9	HUMAN	Glucosidase 2 subunit beta
[22]	P80303	NUCB2_HUMAN	3	5.5	6.4	3e-11	823.402	2	-1.7	AQKL	EYHQVIQQMEQK		Abu@N-term	Q20180313-06	51.1798	388	3e-11	1	420	50196.1	HUMAN	Nucleobindin-2
[22]	P80303	NUCB2_HUMAN	3	5.5	6.4	3e-11	445.545	3	-0.41	MLIK	AATSDLEHYDK		Abu@N-term	Q20180313-06	36.0324	161	8.1e-10	1	420	50196.1	HUMAN	Nucleobindin-2
[22]	P80303	NUCB2_HUMAN	3	5.5	6.4	3e-11	554.604	3	0.42	AQKL	EYHQVIQQMEQK		Abu@N-term;Oxidation@9	Q20180313-06	33.0927	388	1.9e-06	1	420	50196.1	HUMAN	Nucleobindin-2
[23]	P07237	PDIA1_HUMAN	3	4.5	6.14	9.1e-11	803.91	2	3.6	LVRA	DAPEEEDHVLVLR		Abu@N-term	Q20180313-06	58.1975	18	5.6e-10	1	508	57116.8	HUMAN	Protein disulfide-isomerase
[23]	P07237	PDIA1_HUMAN	3	4.5	6.14	9.1e-11	649.799	2	0.83	LVGK	NFEDVAFDEK		Abu@N-term	Q20180313-06	68.6305	376	4.6e-06	1	508	57116.8	HUMAN	Protein disulfide-isomerase
[24]	Q15293	RCN1_HUMAN	4	13.9	4.79	4.3e-09	655.97	3	1.1	ADMF	SHEENGPEPDWVLSER		Abu@N-term	Q20180313-06	61.1007	234	4.3e-09	1	331	38890.3	HUMAN	Reticulocalbin-1
[24]	Q15293	RCN1_HUMAN	4	13.9	4.79	4.3e-09	580.799	2	-0.021	FKAA	DLNGDLTATR		Abu@N-term	Q20180313-06	48.6839	179	2.6e-06	1	331	38890.3	HUMAN	Reticulocalbin-1
[24]	Q15293	RCN1_HUMAN	4	13.9	4.79	4.3e-09	524.568	3	0.87	GNPA	EFHDSSDHHTFK		Abu@N-term	Q20180313-06	25.4452	154	3.2e-06	1	331	38890.3	HUMAN	Reticulocalbin-1
[24]	Q15293	RCN1_HUMAN	4	13.9	4.79	4.3e-09	501.256	2	-0.7	SFQY	DHEAFLGK		Abu@N-term	Q20180313-06	32.4371	59	1.4e-05	1	331	38890.3	HUMAN	Reticulocalbin-1
[25]	Q14257	RCN2_HUMAN	4	7.9	4.11	5.3e-07	528.254	2	0.78	FVIQ	EALEEHDK		Abu@N-term	Q20180313-06	20.9804	193	5.3e-07	1	317	36876.7	HUMAN	Reticulocalbin-2
[25]	Q14257	RCN2_HUMAN	4	7.9	4.11	5.3e-07	664.336	2	1	AGKA	EELHYPLGER		Abu@N-term	Q20180313-06	48.6139	26	5.6e-07	1	317	36876.7	HUMAN	Reticulocalbin-2
[25]	Q14257	RCN2_HUMAN	4	7.9	4.11	5.3e-07	400.213	3	2	GKAE	ELHYPLGER		Abu@N-term	Q20180313-06	46.669	27	5.2e-05	1	317	36876.7	HUMAN	Reticulocalbin-2
[25]	Q14257	RCN2_HUMAN	4	7.9	4.11	5.3e-07	476.735	2	1.3	GVQE	DVDEYVK		Abu@N-term	Q20180313-06	44.9796	50	0.00017	1	317	36876.7	HUMAN	Reticulocalbin-2
[27]	Q9Y624	JAM1_HUMAN	3	8.4	5.64	3.8e-10	471.244	3	0.69	LALG	SVTVHSSEPEVR		Abu@N-term	Q20180313-06	34.6413	28	3.8e-10	1	299	32583.4	HUMAN	Junctional adhesion molecule A
[29]	Q9H1E5	TMX4_HUMAN	2	4.3	6.87	3.1e-12	819.409	2	-1.4	AVAA	TAGPEEAALPPEQSR		Abu@N-term	Q20180313-06	48.8408	24	3.1e-12	1	349	38952.5	HUMAN	Thioredoxin-related transmembrane protein 4
[29]	Q9H1E5	TMX4_HUMAN	2	4.3	6.87	3.1e-12	768.886	2	-0.5	VAAT	AGPEEAALPPEQSR		Abu@N-term	Q20180313-06	47.3031	25	6e-11	1	349	38952.5	HUMAN	Thioredoxin-related transmembrane protein 4
[31]	Q04721	NOTC2_HUMAN	2	0.6	5.67	7e-10	772.384	2	0.011	MTRR	SLPGEQEQEVAGSK		Abu@N-term	Q20180313-06	46.4541	1609	2.1e-09	1	2471	265408	HUMAN	Neurogenic locus notch homolog protein 2
[32]	O94901	SUN1_HUMAN	3	3.9	5.3	9.6e-10	801.908	2	-0.23	AVVS	AVSEAGASGITEAQAR		Abu@N-term	Q20180313-06	46.9858	608	9.6e-10	1	812	90064.7	HUMAN	SUN domain-containing protein 1
[32]	O94901	SUN1_HUMAN	3	3.9	5.3	9.6e-10	450.779	2	0.21	AQAR	AIVNSALK		Abu@N-term	Q20180313-06	40.7461	624	4.6e-05	1	812	90064.7	HUMAN	SUN domain-containing protein 1
[32]	O94901	SUN1_HUMAN	3	3.9	5.3	9.6e-10	462.749	2	0.54	ASVR	DAVGQPPR		Abu@N-term	Q20180313-06	26.9992	440	8.9e-05	1	812	90064.7	HUMAN	SUN domain-containing protein 1
[33]	Q92504	S39A7_HUMAN	2	2.1	5.83	9e-11	445.214	3	-0.0033	GHSH	GYSHESLYHR		Abu@N-term	Q20180313-06	28.8769	95	9e-11	1	469	50118.5	HUMAN	Zinc transporter SLC39A7
[33]	Q92504	S39A7_HUMAN	2	2.1	5.83	9e-11	557.276	2	1.5	SHGY	SHESLYHR		Abu@N-term	Q20180313-06	19.8803	97	8.9e-09	1	469	50118.5	HUMAN	Zinc transporter SLC39A7
[35]	Q14696	MESD_HUMAN	2	15	5.39	2.3e-09	875.915	2	-1	PGSC	AAEGSPGTPDESTPPPR		Abu@N-term	Q20180313-06	37.9688	33	2.3e-09	1	234	26076.9	HUMAN	LDLR chaperone MESD
[35]	Q14696	MESD_HUMAN	2	15	5.39	2.3e-09	766.345	3	-0.38	ARLL	EQWEKDDDIEEGDLPEHK		Abu@N-term	Q20180313-06	54.0463	68	8e-08	1	234	26076.9	HUMAN	LDLR chaperone MESD
[36]	Q8NI22	MCFD2_HUMAN	2	11.6	6.02	1.2e-10	926.423	2	-2.3	GARA	EEPAASFSQPGSMGLDK		Abu@N-term;Oxidation@13	Q20180313-06	56.8584	27	1.2e-10	1	146	16390.5	HUMAN	Multiple coagulation factor deficiency protein 2
[36]	Q8NI22	MCFD2_HUMAN	2	11.6	6.02	1.2e-10	552.772	2	0.88	AASF	SQPGSMGLDK		Abu@N-term	Q20180313-06	34.9104	34	1.2e-06	1	146	16390.5	HUMAN	Multiple coagulation factor deficiency protein 2
[37]	Q9BRN9	TM2D3_HUMAN	3	8.9	3.8	1.5e-07	689.85	2	0.5	PRAA	ESTEIPPYVMK		Abu@N-term	Q20180313-06	62.6554	57	1.5e-07	1	247	27118.7	HUMAN	TM2 domain-containing protein 3
[37]	Q9BRN9	TM2D3_HUMAN	3	8.9	3.8	1.5e-07	697.847	2	0.19	PRAA	ESTEIPPYVMK		Abu@N-term;Oxidation@10	Q20180313-06	52.1096	57	4.4e-07	1	247	27118.7	HUMAN	TM2 domain-containing protein 3
[37]	Q9BRN9	TM2D3_HUMAN	3	8.9	3.8	1.5e-07	644.347	2	-2.2	LSGG	EQSQALAQSIK		Abu@N-term	Q20180313-06	40.4967	31	4.2e-05	1	247	27118.7	HUMAN	TM2 domain-containing protein 3
[39]	P14209	CD99_HUMAN	2	9.2	4.64	8.6e-10	731.838	2	1.7	SGSF	SDADLADGVSGGEGK		Abu@N-term	Q20180313-06	44.8402	91	8.6e-10	1	185	18848	HUMAN	CD99 antigen
[39]	P14209	CD99_HUMAN	2	9.2	4.64	8.6e-10	848.887	2	0.68	SSSG	SFSDADLADGVSGGEGK		Abu@N-term	Q20180313-06	65.7819	89	9e-10	1	185	18848	HUMAN	CD99 antigen
[40]	Q9H0V9	LMA2L_HUMAN	3	4.9	4.02	7.7e-08	535.78	2	0.95	QVGA	GQTFEYLK		Abu@N-term	Q20180313-06	52.0816	45	7.7e-08	1	348	39711.2	HUMAN	VIP36-like protein
[40]	Q9H0V9	LMA2L_HUMAN	3	4.9	4.02	7.7e-08	613.83	2	-0.5	QVGA	GQTFEYLKR		Abu@N-term	Q20180313-06	43.125	45	7e-06	1	348	39711.2	HUMAN	VIP36-like protein
[42]	Q8N129	CNPY4_HUMAN	2	8.9	4.33	9e-10	508.228	3	-0.38	EAWA	GMLKEEDDDTER		Abu@N-term	Q20180313-06	32.3896	22	9e-10	1	248	28310	HUMAN	Protein canopy homolog 4
[43]	P14625	ENPL_HUMAN	3	3.5	2.77	3.4e-06	529.28	2	0.27	MLRL	SLNIDPDAK		Abu@N-term	Q20180313-06	48.9274	746	3.4e-06	1	803	92469.6	HUMAN	Endoplasmin
[43]	P14625	ENPL_HUMAN	3	3.5	2.77	3.4e-06	511.229	2	-0.73	ASQY	GWSGNMER		Abu@N-term	Q20180313-06	38.126	653	1.9e-05	2	803	92469.6	HUMAN	Endoplasmin
[44]	Q07065	CKAP4_HUMAN	2	2.2	3.86	2.4e-07	521.262	3	0.94	AKVA	SLEESEGNKQDLK		Abu@N-term	Q20180313-06	32.1024	275	2.4e-07	1	602	66023	HUMAN	Cytoskeleton-associated protein 4
[44]	Q07065	CKAP4_HUMAN	2	2.2	3.86	2.4e-07	539.257	2	0.17	AKVA	SLEESEGNK		Abu@N-term	Q20180313-06	25.5125	275	8.2e-07	1	602	66023	HUMAN	Cytoskeleton-associated protein 4
[45]	Q13162	PRDX4_HUMAN	2	7.4	4.32	2.1e-07	594.294	2	0.0017	AVQG	WETEERPR		Abu@N-term	Q20180313-06	30.1819	38	5.1e-05	1	271	30540.2	HUMAN	Peroxiredoxin-4
[46]	O95980	RECK_HUMAN	1	1.6	7.26	2.5e-13	562.269	3	2.7	EVAG	GLAPGSAGALCCNHSK	Carbamidomethyl@11;Carbamidomethyl@12	Abu@N-term	Q20180313-06	40.1526	27	2.5e-13	1	971	106459	HUMAN	Reversion-inducing cysteine-rich protein with Kazal motifs
[47]	Q12860	CNTN1_HUMAN	2	2.9	3.62	2.1e-07	720.857	2	-0.83	VEVR	AHSDGGDGVVSQVK		Abu@N-term	Q20180313-06	28.7759	978	2.1e-07	1	1018	113321	HUMAN	Contactin-1
[47]	Q12860	CNTN1_HUMAN	2	2.9	3.62	2.1e-07	835.914	2	-1.5	AVIN	SAQDAPSEAPTEVGVK		Abu@N-term	Q20180313-06	48.013	803	3.5e-07	1	1018	113321	HUMAN	Contactin-1
[50]	Q9BZM1	PG12A_HUMAN	1	7.9	6.66	6e-12	868.929	2	-1	YLNA	ALDLLGGEDGLCQYK	Carbamidomethyl@12	Abu@N-term	Q20180313-06	89.1196	52	6e-12	1	189	21067.4	HUMAN	Group XIIA secretory phospholipase A2
[51]	P11047	LAMC1_HUMAN	2	0.8	3.54	2.4e-07	686.846	2	1.6	AGMA	SQAAQEAEINAR		Abu@N-term	Q20180313-06	33.4878	1493	2.4e-07	1	1609	177605	HUMAN	Laminin subunit gamma-1
[51]	P11047	LAMC1_HUMAN	2	0.8	3.54	2.4e-07	722.362	2	-0.92	MAGM	ASQAAQEAEINAR		Abu@N-term	Q20180313-06	36.1816	1492	2e-06	1	1609	177605	HUMAN	Laminin subunit gamma-1
[52]	Q13740	CD166_HUMAN	1	2.7	6.56	1.5e-11	647.62	3	-1.1	VSAI	SIPEHDEADEISDENR		Abu@N-term	Q20180313-06	47.8369	504	1.5e-11	1	583	65102.9	HUMAN	CD166 antigen
[53]	P20674	COX5A_HUMAN	1	9.3	6.28	3.3e-11	564.909	3	1.3	VRCY	SHGSQETDEEFDAR		Abu@N-term	Q20180313-06	30.3465	42	3.3e-11	1	150	16762.3	HUMAN	Cytochrome c oxidase subunit 5A, mitochondrial
[54]	Q02818	NUCB1_HUMAN	2	5.9	3.35	1.5e-07	828.898	2	1.5	AQLK	EVWEELDGLDPNR		Abu@N-term	Q20180313-06	94.6381	230	1.5e-07	1	461	53879.7	HUMAN	Nucleobindin-1
[54]	Q02818	NUCB1_HUMAN	2	5.9	3.35	1.5e-07	452.468	4	-0.46	LKQF	EHLDPQNQHTFEAR		Abu@N-term	Q20180313-06	36.6098	139	1.7e-06	1	461	53879.7	HUMAN	Nucleobindin-1
[55]	Q6UW68	TM205_HUMAN	2	6.3	3.46	8.6e-08	651.84	2	0.97	-	MEEGGNLGGLIK		Abu@N-term	Q20180313-06	65.0814	1	8.6e-08	1	189	21198	HUMAN	Transmembrane protein 205
[55]	Q6UW68	TM205_HUMAN	2	6.3	3.46	8.6e-08	659.841	2	5.5	-	MEEGGNLGGLIK		Abu@N-term;Oxidation@1	Q20180313-06	57.6188	1	2.8e-06	1	189	21198	HUMAN	Transmembrane protein 205
[56]	P07942	LAMB1_HUMAN	1	1.1	6.09	1.1e-10	759.386	3	4.3	AWQK	AMDLDQDVLSALAEVEQLSK		Abu@N-term;Oxidation@2	Q20180313-06	134.837	1444	1.1e-10	1	1786	198040	HUMAN	Laminin subunit beta-1
[57]	O43493	TGON2_HUMAN	1	4	6.05	6.3e-13	715.309	3	-1.3	VEPK	EAEDDDTGPEEGSPPKEEK		Abu@N-term	Q20180313-06	30.9677	325	6.3e-13	1	480	51113.2	HUMAN	Trans-Golgi network integral membrane protein 2
[58]	P08138	TNR16_HUMAN	1	3	5.95	1.5e-11	767.835	2	-0.16	LQSM	SAPCVEADDAVCR	Carbamidomethyl@4;Carbamidomethyl@12	Abu@N-term	Q20180313-06	48.4674	96	1.5e-11	1	427	45183.9	HUMAN	Tumor necrosis factor receptor superfamily member 16
[59]	Q8TCZ2	C99L2_HUMAN	1	4.6	5.66	5.9e-10	756.846	2	0.015	RGSG	DFDDFNLEDAVK		Abu@N-term	Q20180313-06	93.4692	26	5.9e-10	1	262	27986.1	HUMAN	CD99 antigen-like protein 2
[62]	Q92643	GPI8_HUMAN	1	3	5.55	4.7e-10	796.38	2	1.1	SVAA	SHIEDQAEQFFR		Abu@N-term	Q20180313-06	65.8144	28	4.7e-10	1	395	45252.2	HUMAN	GPI-anchor transamidase
[63]	Q13683	ITA7_HUMAN	2	1.9	3.15	8e-08	811.886	2	-0.56	RRRR	ELEPPEQQEPGER		Abu@N-term	Q20180313-06	47.3046	959	8e-08	1	1181	128949	HUMAN	Integrin alpha-7
[63]	Q13683	ITA7_HUMAN	2	1.9	3.15	8e-08	629.276	2	2	ACPL	SLEETDCYR	Carbamidomethyl@7	Abu@N-term	Q20180313-06	43.4986	97	2e-06	1	1181	128949	HUMAN	Integrin alpha-7
[64]	Q8IXB1	DJC10_HUMAN	1	1.5	5.35	1.2e-09	728.87	2	0.81	LVGT	DQDFYSLLGVSK		Abu@N-term	Q20180313-06	92.2874	33	1.2e-09	1	793	91080.5	HUMAN	DnaJ homolog subfamily C member 10
[65]	Q14114	LRP8_HUMAN	1	1.5	5.26	7.2e-10	675.873	2	1.1	HLAA	AAADPLLGGQGPAK		Abu@N-term	Q20180313-06	52.0469	32	7.2e-10	1	963	105635	HUMAN	Low-density lipoprotein receptor-related protein 8
[66]	Q9HB40	RISC_HUMAN	1	2.4	5.25	1.1e-10	665.338	2	-0.29	LNAG	AVIDWPTEEGK		Abu@N-term	Q20180313-06	68.534	27	1.1e-10	1	452	50831.2	HUMAN	Retinoid-inducible serine carboxypeptidase
[67]	Q9NPA0	EMC7_HUMAN	1	8.7	5.15	2.9e-10	638.976	3	-0.43	DVQS	SEVPGAAAEGSGGSGVGIGDR		Abu@N-term	Q20180313-06	54.2545	24	2.9e-10	1	242	26470.8	HUMAN	ER membrane protein complex subunit 7
[68]	Q8TBM7	TM254_HUMAN	1	8.9	5.01	1e-09	621.317	2	0.059	#NAME?	ATAAGATYFQR		Abu@N-term	Q20180313-06	45.9507	2	1e-09	1	123	14242.8	HUMAN	Transmembrane protein 254
[69]	Q96HE7	ERO1A_HUMAN	1	2.4	5	1.2e-08	670.826	2	-0.32	SGHG	EEQPPETAAQR		Abu@N-term	Q20180313-06	29.6269	24	1.2e-08	1	468	54393.1	HUMAN	ERO1-like protein alpha
[71]	Q9UHC6	CNTP2_HUMAN	1	1.1	4.88	5.7e-09	853.418	2	-0.38	LDSA	SADFPYNPGQGQAIR		Abu@N-term	Q20180313-06	63.9195	1240	5.7e-09	1	1331	148168	HUMAN	Contactin-associated protein-like 2
[72]	Q96J42	TXD15_HUMAN	1	2.8	4.85	8.1e-10	565.292	2	1.9	MVML	SVIPGEAEDK		Abu@N-term	Q20180313-06	41.4794	95	8.1e-10	1	360	39885.5	HUMAN	Thioredoxin domain-containing protein 15
[73]	Q7KZN9	COX15_HUMAN	1	2.9	4.84	2.3e-08	666.859	2	-0.18	PGQY	STISEVALQSGR		Abu@N-term	Q20180313-06	53.0368	44	2.3e-08	1	410	46030.6	HUMAN	Cytochrome c oxidase assembly protein COX15 homolog
[74]	Q06481	APLP2_HUMAN	2	1	2.43	7.9e-07	555.766	2	-0.1	LDVK	EMIFNAER		Abu@N-term;Oxidation@2	Q20180313-06	44.5566	663	7.9e-07	1	763	86956.6	HUMAN	Amyloid-like protein 2
[74]	Q06481	APLP2_HUMAN	2	1	2.43	7.9e-07	547.769	2	0.58	LDVK	EMIFNAER		Abu@N-term	Q20180313-06	55.0847	663	8.2e-07	1	763	86956.6	HUMAN	Amyloid-like protein 2
[75]	O94898	LRIG2_HUMAN	1	0.9	4.77	3.6e-11	631.776	2	0.23	AAGA	GLCPAPCSCR	Carbamidomethyl@3;Carbamidomethyl@7;Carbamidomethyl@9	Abu@N-term	Q20180313-06	37.5083	41	3.6e-11	1	1065	118966	HUMAN	Leucine-rich repeats and immunoglobulin-like domains protein 2
[76]	P62273	RS29_HUMAN	1	19.6	4.69	3.4e-08	498.584	3	-0.38	#NAME?	GHQQLYWSHPR		Abu@N-term	Q20180313-06	32.5347	2	3.4e-08	1	56	6676.8	HUMAN	40S ribosomal protein S29
[78]	H3BS89	T178B_HUMAN	1	3.4	4.66	7e-11	604.755	2	-0.091	RQLF	AMSPADECSR	Carbamidomethyl@8	Abu@N-term	Q20180313-06	29.8626	90	7e-11	1	294	33409.2	HUMAN	Transmembrane protein 178B
[79]	Q15084	PDIA6_HUMAN	1	3	4.64	5.6e-08	714.894	2	0.9	VKLA	AVDATVNQVLASR		Abu@N-term	Q20180313-06	70.4921	219	5.6e-08	1	440	48121.7	HUMAN	Protein disulfide-isomerase A6
[80]	P10586	PTPRF_HUMAN	1	0.9	4.62	1.8e-09	901.971	2	-3.1	VWVR	AHTDVGPGPESSPVLVR		Abu@N-term	Q20180313-06	50.7288	686	1.8e-09	1	1907	212881	HUMAN	Receptor-type tyrosine-protein phosphatase F
[81]	Q8NBJ4	GOLM1_HUMAN	1	2.7	4.58	3.3e-08	416.563	3	-0.06	LQAA	GLPHTEVPQGK		Abu@N-term	Q20180313-06	37.1842	214	3.3e-08	1	401	45333.6	HUMAN	Golgi membrane protein 1
[83]	Q16625	OCLN_HUMAN	1	2.5	4.37	7.1e-10	755.832	2	-1.5	GYGY	GYGYGYGGYTDPR		Abu@N-term	Q20180313-06	56.8569	123	7.1e-10	1	522	59144.3	HUMAN	Occludin
[84]	O14763	TR10B_HUMAN	1	3	4.28	8.1e-09	783.933	2	-0.6	SAES	ALITQQDLAPQQR		Abu@N-term	Q20180313-06	60.9222	54	8.1e-09	1	440	47878.8	HUMAN	Tumor necrosis factor receptor superfamily member 10B
[85]	P53708	ITA8_HUMAN	1	0.8	4.22	6.8e-09	408.216	3	0.58	VRKR	DVHVVEFHR		Abu@N-term	Q20180313-06	41.3533	907	6.8e-09	1	1063	117475	HUMAN	Integrin alpha-8
[86]	Q14574	DSC3_HUMAN	1	1.8	4.21	4.7e-10	892.483	2	-0.0011	AYAS	TADGYSADLPLPLPIR		Abu@N-term	Q20180313-06	102.731	217	4.7e-10	1	896	99969.9	HUMAN	Desmocollin-3
[88]	O75487	GPC4_HUMAN	2	3.4	2.74	2.6e-07	570.288	2	-0.71	RISR	SISESAFSAR		Abu@N-term	Q20180313-06	50.4938	355	2.6e-07	1	556	62412.7	HUMAN	Glypican-4
[88]	O75487	GPC4_HUMAN	2	3.4	2.74	2.6e-07	465.767	2	0.53	AQGL	AVAGDVVSK		Abu@N-term	Q20180313-06	32.655	226	8e-05	1	556	62412.7	HUMAN	Glypican-4
[89]	Q86YL7	PDPN_HUMAN	2	17.3	2.42	2.8e-06	672.987	3	-0.65	VHAQ	EQSPSATASNVATSHSTEK		Abu@N-term	Q20180313-06	33.1483	94	2.8e-06	1	162	16697.9	HUMAN	Podoplanin
[89]	Q86YL7	PDPN_HUMAN	2	17.3	2.42	2.8e-06	509.288	2	1	LVAT	SVNSVTGIR		Abu@N-term	Q20180313-06	43.5243	71	6.4e-05	1	162	16697.9	HUMAN	Podoplanin
[90]	Q13217	DNJC3_HUMAN	2	1.8	3.29	5.4e-09	588.783	2	1.1	AAAK	EVLSDPEMR		Abu@N-term;Oxidation@8	Q20180313-06	41.551	447	5.4e-09	1	504	57580.6	HUMAN	DnaJ homolog subfamily C member 3
[90]	Q13217	DNJC3_HUMAN	2	1.8	3.29	5.4e-09	580.784	2	-0.35	AAAK	EVLSDPEMR		Abu@N-term	Q20180313-06	50.2259	447	0.00029	1	504	57580.6	HUMAN	DnaJ homolog subfamily C member 3
[91]	Q9BRK5	CAB45_HUMAN	1	3.3	4.01	1.1e-07	703.315	2	-0.15	FLGK	DLGGFDEDAEPR		Abu@N-term	Q20180313-06	63.0218	86	1.1e-07	1	362	41807.2	HUMAN	45 kDa calcium-binding protein
[92]	Q16850	CP51A_HUMAN	1	2.4	3.83	2.1e-08	616.819	2	0.81	GLLQ	AGGSVLGQAMEK		Abu@N-term	Q20180313-06	48.5075	9	2.1e-08	1	503	56806.3	HUMAN	Lanosterol 14-alpha demethylase
[93]	Q13433	S39A6_HUMAN	2	2.1	2.8	9.8e-08	468.245	2	0.033	KAAA	FPQTTEK		Abu@N-term	Q20180313-06	29.6935	29	0.00027	1	755	85047.5	HUMAN	Zinc transporter ZIP6
[94]	P78324	SHPS1_HUMAN	1	2.2	3.71	1.5e-07	706.868	2	0.97	GVAG	EEELQVIQPDK		Abu@N-term	Q20180313-06	56.979	31	1.5e-07	2	504	54967.3	HUMAN	Tyrosine-protein phosphatase non-receptor type substrate 1
[95]	O15230	LAMA5_HUMAN	1	0.3	3.67	2e-08	644.829	2	0.74	AHAK	AVAAEAQDTATR		Abu@N-term	Q20180313-06	33.8238	2634	2e-08	1	3695	399741	HUMAN	Laminin subunit alpha-5
[97]	Q8IWB1	IPRI_HUMAN	1	2	3.62	2e-07	658.328	2	-0.69	AAEK	EALEQVAEEGR		Abu@N-term	Q20180313-06	52.1156	67	2e-07	1	547	62060.1	HUMAN	Inositol 1,4,5-trisphosphate receptor-interacting protein
[98]	Q13445	TMED1_HUMAN	1	8.4	3.62	5e-09	1034.55	2	-1.3	EVGG	AGPPPIQDGEFTFLLPAGR		Abu@N-term	Q20180313-06	106.923	24	5e-09	1	227	25206	HUMAN	Transmembrane emp24 domain-containing protein 1
[100]	Q9NWM8	FKB14_HUMAN	2	4.3	1.8	3.4e-06	540.82	2	1.8	SLIG	ALIPEPEVK		Abu@N-term	Q20180313-06	60.5198	20	3.4e-06	1	211	24171.9	HUMAN	Peptidyl-prolyl cis-trans isomerase FKBP14
[100]	Q9NWM8	FKB14_HUMAN	2	4.3	1.8	3.4e-06	505.302	2	4.4	LIGA	LIPEPEVK		Abu@N-term	Q20180313-06	57.7175	21	8.9e-06	1	211	24171.9	HUMAN	Peptidyl-prolyl cis-trans isomerase FKBP14
[101]	Q9NQX5	NPDC1_HUMAN	1	5.2	3.36	1.7e-07	618.294	3	-0.63	GAAA	GHPDVAACPGSLDCALK	Carbamidomethyl@8;Carbamidomethyl@14	Abu@N-term	Q20180313-06	55.7771	35	1.7e-07	1	325	34516.7	HUMAN	Neural proliferation differentiation and control protein 1
[104]	P51148	RAB5C_HUMAN	1	5.6	3.21	8.9e-07	692.843	2	-1.3	GRNR	GVDLQENNPASR		Abu@N-term	Q20180313-06	45.0233	199	8.9e-07	1	216	23482.8	HUMAN	Ras-related protein Rab-5C
[106]	O60279	SUSD5_HUMAN	1	1.6	3.14	2.4e-06	414.228	3	-0.011	WFPA	EAFHKPGLEK		Abu@N-term	Q20180313-06	29.2842	299	2.4e-06	1	629	68021.7	HUMAN	Sushi domain-containing protein 5
[107]	O00469	PLOD2_HUMAN	1	1.8	3.1	6.8e-07	487.248	3	0.36	PCLG	ADSEKPSSIPTDK		Abu@N-term	Q20180313-06	29.5273	26	6.8e-07	1	737	84686.4	HUMAN	Procollagen-lysine,2-oxoglutarate 5-dioxygenase 2
[108]	P51654	GPC3_HUMAN	1	1.9	2.93	1.2e-06	470.232	3	-0.0053	LKVA	HVEHEETLSSR		Abu@N-term	Q20180313-06	23.6759	377	1.2e-06	1	580	65563.3	HUMAN	Glypican-3
[109]	Q8WWX9	SELM_HUMAN	1	6.9	2.92	2.2e-05	667.834	2	1.1	PATA	ATAYRPDWNR		Abu@N-term	Q20180313-06	39.9296	24	2.2e-05	1	145	16231.8	HUMAN	Selenoprotein M
[111]	O14672	ADA10_HUMAN	3	4.8	1.27	2.3e-05	538.28	2	0.59	AGMG	GQYGNPLNK		Abu@N-term	Q20180313-06	37.5202	19	0.00024	1	748	84142.9	HUMAN	Disintegrin and metalloproteinase domain-containing protein 10
[113]	P43243	MATR3_HUMAN	2	1.1	1.65	1e-05	562.789	2	0.6	#NAME?	SFQQSSLSR		Abu@N-term	Q20180313-06	38.7752	4	1e-05	1	847	94624	HUMAN	Matrin-3
[114]	Q7Z4H8	KDEL2_HUMAN	1	2.2	2.69	2.9e-05	590.837	2	-1.3	LVAA	GAPEVLVSAPR		Abu@N-term	Q20180313-06	56.5293	21	2.9e-05	1	507	58573	HUMAN	KDEL motif-containing protein 2
[115]	P28300	LYOX_HUMAN	1	2.4	2.68	7e-07	624.82	2	-0.11	FSLL	SLGSQYQPQR		Abu@N-term	Q20180313-06	39.4072	59	7e-07	1	417	46944.5	HUMAN	Protein-lysine 6-oxidase
[116]	Q9Y625	GPC6_HUMAN	1	1.6	2.68	3.5e-05	560.773	2	0.58	RSAR	SAPENFNTR		Abu@N-term	Q20180313-06	35.4985	355	3.5e-05	1	555	62736.1	HUMAN	Glypican-6
[117]	P62341	SELT_HUMAN	1	5.1	2.63	6.4e-06	507.783	2	1	RSEA	SANLGGVPSK		Abu@N-term	Q20180313-06	35.6601	20	6.4e-06	1	195	22324.4	HUMAN	Selenoprotein T
[118]	P10606	COX5B_HUMAN	1	14	2.6	8.9e-07	929.94	2	-2.8	MRSM	ASGGGVPTDEEQATGLER		Abu@N-term	Q20180313-06	51.1149	32	8.9e-07	1	129	13695.8	HUMAN	Cytochrome c oxidase subunit 5B, mitochondrial
[120]	O75880	SCO1_HUMAN	1	4	2.59	5.5e-07	479.593	3	-0.83	TRPL	STARPPPPWSQK		Abu@N-term	Q20180313-06	37.2236	68	5.5e-07	1	301	33814.3	HUMAN	Protein SCO1 homolog, mitochondrial
[121]	Q9HCU4	CELR2_HUMAN	1	0.4	2.58	1.2e-06	607.786	2	-0.02	ASLR	AIDPDEGEAGR		Abu@N-term	Q20180313-06	36.9286	205	1.2e-06	1	2923	317455	HUMAN	Cadherin EGF LAG seven-pass G-type receptor 2
[122]	P02458	CO2A1_HUMAN	1	0.7	2.49	8.6e-06	629.841	2	0.56	ATLK	SLNNQIESIR		Abu@N-term	Q20180313-06	54.2425	1261	8.6e-06	1	1487	141786	HUMAN	Collagen alpha-1(II) chain
[123]	P29320	EPHA3_HUMAN	1	1.6	2.36	3.9e-06	941.002	2	0.053	DSFG	ELIPQPSNEVNLLDSK		Abu@N-term	Q20180313-06	87.9671	21	3.9e-06	1	983	110132	HUMAN	Ephrin type-A receptor 3
[124]	Q6NUS6	TECT3_HUMAN	1	1.6	2.34	2.6e-05	538.291	2	0.99	AFQQ	STAASLTSPR		Abu@N-term	Q20180313-06	33.8069	370	2.6e-05	1	607	66157.4	HUMAN	Tectonic-3
[126]	Q15043	S39AE_HUMAN	2	4.1	1.14	3.4e-05	713.724	3	0.55	EAHA	SSLGAPAISAASFLQDLIHR		Abu@N-term	Q20180313-06	116.62	31	4.4e-05	1	492	54212.8	HUMAN	Zinc transporter ZIP14
[127]	Q9BZR6	RTN4R_HUMAN	1	3.4	2.15	9.4e-06	551.31	3	1.1	ADKA	SVLEPGRPASAGNALK		Abu@N-term	Q20180313-06	46.8851	345	9.4e-06	1	473	50708.4	HUMAN	Reticulon-4 receptor
[129]	O76095	JTB_HUMAN	1	5.5	2.1	1.6e-06	507.759	2	1.1	LCQA	EAPVQEEK		Abu@N-term	Q20180313-06	25.3859	31	1.6e-06	1	146	16358.4	HUMAN	Protein JTB
[131]	Q6ZRP7	QSOX2_HUMAN	1	1.3	2.05	2.2e-06	579.277	2	-0.57	AFTK	EFTTGENFK		Abu@N-term	Q20180313-06	48.8182	151	2.2e-06	1	698	77529.4	HUMAN	Sulfhydryl oxidase 2
[132]	Q96JJ7	TMX3_HUMAN	1	2.2	2.03	2.2e-06	569.299	2	0.62	ATSY	SSIASEFGVR		Abu@N-term	Q20180313-06	61.303	88	2.2e-06	1	454	51872.4	HUMAN	Protein disulfide-isomerase TMX3
[133]	Q99470	SDF2_HUMAN	1	6.2	2.01	6.2e-06	689.375	2	1.8	AVGA	SSLGVVTCGSVVK	Carbamidomethyl@8	Abu@N-term	Q20180313-06	56.4087	19	6.2e-06	1	211	23026	HUMAN	Stromal cell-derived factor 2
[135]	A6NFY4	T194B_HUMAN	1	2.4	1.88	2.1e-05	522.296	2	0.98	PVRG	EAAAAALSVR		Abu@N-term	Q20180313-06	45.732	25	2.1e-05	1	417	48664.5	HUMAN	Transmembrane protein 194B
[137]	Q4KMG0	CDON_HUMAN	1	1	1.82	6e-06	690.879	2	1.3	ASSK	NTQASSPPVGIPK		Abu@N-term	Q20180313-06	47.4194	683	6e-06	1	1287	139148	HUMAN	Cell adhesion molecule-related/down-regulated by oncogenes
[138]	Q8TEM1	PO210_HUMAN	1	0.7	1.8	4.8e-05	766.908	2	1	VVVK	AVDPTSGQLYGLAR		Abu@N-term	Q20180313-06	71.4587	1259	4.8e-05	1	1887	205113	HUMAN	Nuclear pore membrane glycoprotein 210
[141]	Q32P28	P3H1_HUMAN	1	1.2	1.72	2e-05	552.79	2	0.83	AVRI	SQEIGNLMK		Abu@N-term	Q20180313-06	49.3033	418	2e-05	1	736	83394.7	HUMAN	Prolyl 3-hydroxylase 1
[142]	Q92520	FAM3C_HUMAN	1	3.5	1.69	0.00023	445.241	2	0.21	LFAR	SALDTAAR		Abu@N-term	Q20180313-06	29.2189	42	0.00023	1	227	24680.7	HUMAN	Protein FAM3C
[143]	Q9UGP8	SEC63_HUMAN	1	1.2	1.69	3.2e-05	538.765	2	0.39	AKAY	AALTDEESR		Abu@N-term	Q20180313-06	30.0824	150	3.2e-05	1	760	87997.7	HUMAN	Translocation protein SEC63 homolog
[144]	Q8IV08	PLD3_HUMAN	1	2.2	1.55	6e-05	612.314	2	1.1	AYLA	SAPPPLCPSGR	Carbamidomethyl@7	Abu@N-term	Q20180313-06	42.3248	294	6e-05	1	490	54705.8	HUMAN	Phospholipase D3
[146]	Q68D85	NR3L1_HUMAN	1	1.5	1.48	3.6e-05	454.769	2	0.008	VRHA	SLHTPLR		Abu@N-term	Q20180313-06	33.1334	234	3.6e-05	1	454	50827.6	HUMAN	Natural cytotoxicity triggering receptor 3 ligand 1
[148]	P19021	AMD_HUMAN	1	0.8	1.33	9.5e-05	500.787	2	-0.28	VKKA	GIEVQEIK		Abu@N-term	Q20180313-06	49.2073	821	9.5e-05	1	973	108333	HUMAN	Peptidyl-glycine alpha-amidating monooxygenase
[149]	P14543	NID1_HUMAN	1	0.7	1.32	0.00011	513.802	2	1.8	ADTY	SVPSVLSPR		Abu@N-term	Q20180313-06	55.0503	327	0.00011	1	1247	136378	HUMAN	Nidogen-1
[150]	A4D1F6	LRRD1_HUMAN	1	0.8	1.29	0.00034	460.271	2	-0.61	DKIT	ALNLFTR		Abu@N-term	Q20180313-06	66.1166	850	0.00034	1	860	98036.1	HUMAN	Leucine-rich repeat and death domain-containing protein 1
[152]	Q99808	S29A1_HUMAN	1	2.2	1.13	0.00018	539.306	2	-0.65	AQAS	AAPAAPLPER		Abu@N-term	Q20180313-06	44.2332	64	0.00018	1	456	50219.9	HUMAN	Equilibrative nucleoside transporter 1
[156]	O94985	CSTN1_HUMAN	1	1.2	0.78	0.00048	685.369	2	-0.85	ASVQ	ATVELETSHIGK		Abu@N-term	Q20180313-06	44.0129	301	0.00048	1	981	109794	HUMAN	Calsyntenin-1
