## Supplementary Datasets 1-11 for "Mapping proteolytic neo-N termini at the surface of living cells": Supplementary Dataset 10 - N-terminal peptides captured with subtiligase-Y217D-TM.xlsx

### Sheet: Subtiligase-Y217D-TM
	Acc #	UniProt ID	Num Unique	% Cov	Best Disc Score	Best Expect Val	m/z	z	ppm	Prev AA	DB Peptide	Constant Mods	Variable Mods	Fraction	RT	Start	Expect	# in DB	Protein Length	Protein MW	Species	Protein Name
[2]	P04843	RPN1_HUMAN	10	13	6.42	2.8e-11	495.261	3	2.8	PGSA	SSEAPPLINEDVK		Abu@N-term	Q20180313-04	56.8395	25	1e-10	1	607	68570	HUMAN	Dolichyl-diphosphooligosaccharide--protein glycosyltransferase subunit 1
[2]	P04843	RPN1_HUMAN	10	13	6.42	2.8e-11	547.293	3	0.35	PGSA	SSEAPPLINEDVKR		Abu@N-term	Q20180313-04	48.6214	25	1.1e-08	1	607	68570	HUMAN	Dolichyl-diphosphooligosaccharide--protein glycosyltransferase subunit 1
[2]	P04843	RPN1_HUMAN	10	13	6.42	2.8e-11	599.984	3	1	PAPG	SASSEAPPLINEDVKR		Abu@N-term	Q20180313-04	50.4783	23	6.5e-05	1	607	68570	HUMAN	Dolichyl-diphosphooligosaccharide--protein glycosyltransferase subunit 1
[6]	P19022	CADH2_HUMAN	7	5.5	5.82	3.6e-10	648.815	2	0.44	FTAM	TFYGEVPENR		Abu@N-term	Q20180313-04	53.6386	386	3.6e-10	1	906	99810.2	HUMAN	Cadherin-2
[6]	P19022	CADH2_HUMAN	7	5.5	5.82	3.6e-10	663.375	2	-0.17	MFVL	TVAAENQVPLAK		Abu@N-term	Q20180313-04	49.4353	461	6.6e-09	1	906	99810.2	HUMAN	Cadherin-2
[6]	P19022	CADH2_HUMAN	7	5.5	5.82	3.6e-10	472.937	3	0.84	AVKL	SLKPTLTEESVK		Abu@N-term	Q20180313-04	45.0638	122	6.7e-09	1	906	99810.2	HUMAN	Cadherin-2
[6]	P19022	CADH2_HUMAN	7	5.5	5.82	3.6e-10	568.272	2	-0.27	TMLT	TFTAQDPDR		Abu@N-term	Q20180313-04	37.0533	518	3.9e-08	1	906	99810.2	HUMAN	Cadherin-2
[6]	P19022	CADH2_HUMAN	7	5.5	5.82	3.6e-10	598.291	2	-0.047	TAMT	FYGEVPENR		Abu@N-term	Q20180313-04	49.0718	387	6.1e-07	1	906	99810.2	HUMAN	Cadherin-2
[6]	P19022	CADH2_HUMAN	7	5.5	5.82	3.6e-10	612.961	3	1.8	LTTF	TAQDPDRYMQQNIR		Abu@N-term;Oxidation@9	Q20180313-04	35.9632	520	5.4e-06	1	906	99810.2	HUMAN	Cadherin-2
[14]	Q8NBS9	TXND5_HUMAN	2	4.6	10.2	1.7e-18	664.296	3	-0.43	EAAA	AAADGPPAADGEDGQDPHSK		Abu@N-term	Q20180313-04	29.918	44	1.7e-18	1	432	47629.3	HUMAN	Thioredoxin domain-containing protein 5
[14]	Q8NBS9	TXND5_HUMAN	2	4.6	10.2	1.7e-18	640.617	3	-0.27	AAAA	AADGPPAADGEDGQDPHSK		Abu@N-term	Q20180313-04	28.9776	45	1.2e-12	1	432	47629.3	HUMAN	Thioredoxin domain-containing protein 5
[15]	Q99805	TM9S2_HUMAN	3	1.8	6.29	4.8e-11	470.568	3	-0.16	AYTY	SVSFEEDDKIR		Abu@N-term	Q20180313-04	48.2189	272	1.3e-09	1	663	75776.4	HUMAN	Transmembrane 9 superfamily member 2
[16]	Q8N129	CNPY4_HUMAN	3	10.5	6.25	2.6e-11	508.228	3	0.033	EAWA	GMLKEEDDDTER		Abu@N-term	Q20180313-04	32.3333	22	2.6e-11	1	248	28310	HUMAN	Protein canopy homolog 4
[16]	Q8N129	CNPY4_HUMAN	3	10.5	6.25	2.6e-11	649.983	3	0.85	EAWA	GMLKEEDDDTERLPSK		Abu@N-term	Q20180313-04	43.5053	22	4.2e-07	1	248	28310	HUMAN	Protein canopy homolog 4
[17]	Q9ULF5	S39AA_HUMAN	3	2.6	6.27	1.2e-11	550.258	3	0.39	CNHC	HEEHDHGPEALHR		Abu@N-term	Q20180313-04	19.3777	26	1.2e-11	1	831	94132.7	HUMAN	Zinc transporter ZIP10
[17]	Q9ULF5	S39AA_HUMAN	3	2.6	6.27	1.2e-11	538.769	2	1.5	RQHR	GMTELEPSK		Abu@N-term	Q20180313-04	42.7161	42	1.1e-06	1	831	94132.7	HUMAN	Zinc transporter ZIP10
[17]	Q9ULF5	S39AA_HUMAN	3	2.6	6.27	1.2e-11	546.766	2	0.83	RQHR	GMTELEPSK		Abu@N-term;Oxidation@2	Q20180313-04	29.7875	42	2e-06	1	831	94132.7	HUMAN	Zinc transporter ZIP10
[18]	Q9H1E5	TMX4_HUMAN	2	4.3	7.56	2.2e-13	819.409	2	-1.7	AVAA	TAGPEEAALPPEQSR		Abu@N-term	Q20180313-04	49.1861	24	2.2e-13	1	349	38952.5	HUMAN	Thioredoxin-related transmembrane protein 4
[19]	Q92504	S39A7_HUMAN	2	2.1	4.86	1.5e-08	445.214	3	-0.13	GHSH	GYSHESLYHR		Abu@N-term	Q20180313-04	28.8004	95	1.5e-08	1	469	50118.5	HUMAN	Zinc transporter SLC39A7
[19]	Q92504	S39A7_HUMAN	2	2.1	4.86	1.5e-08	557.276	2	0.76	SHGY	SHESLYHR		Abu@N-term	Q20180313-04	19.8586	97	1.7e-06	1	469	50118.5	HUMAN	Zinc transporter SLC39A7
[23]	P14314	GLU2B_HUMAN	2	4.4	3.99	8.2e-08	767.38	2	-1.3	AAAK	AQQEQELAADAFK		Abu@N-term	Q20180313-04	59.6096	207	8.2e-08	1	528	59425.9	HUMAN	Glucosidase 2 subunit beta
[23]	P14314	GLU2B_HUMAN	2	4.4	3.99	8.2e-08	652.829	2	-0.15	AGKK	SLEDQVEMLR		Abu@N-term	Q20180313-04	75.4813	168	1.1e-05	1	528	59425.9	HUMAN	Glucosidase 2 subunit beta
[24]	Q92643	GPI8_HUMAN	1	3	6.78	6.1e-12	796.378	2	-0.47	SVAA	SHIEDQAEQFFR		Abu@N-term	Q20180313-04	65.95	28	6.1e-12	1	395	45252.2	HUMAN	GPI-anchor transamidase
[25]	O94898	LRIG2_HUMAN	1	0.9	6.7	1e-13	631.776	2	0.21	AAGA	GLCPAPCSCR	Carbamidomethyl@3;Carbamidomethyl@7;Carbamidomethyl@9	Abu@N-term	Q20180313-04	37.4633	41	1e-13	1	1065	118966	HUMAN	Leucine-rich repeats and immunoglobulin-like domains protein 2
[26]	O14763	TR10B_HUMAN	1	3	6.64	1.1e-11	783.934	2	0.39	SAES	ALITQQDLAPQQR		Abu@N-term	Q20180313-04	61.0331	54	1.1e-11	1	440	47878.8	HUMAN	Tumor necrosis factor receptor superfamily member 10B
[28]	P62341	SELT_HUMAN	2	5.1	3.28	1e-06	507.783	2	0.91	RSEA	SANLGGVPSK		Abu@N-term	Q20180313-04	35.5241	20	2.4e-06	1	195	22324.4	HUMAN	Selenoprotein T
[29]	Q04721	NOTC2_HUMAN	1	0.6	5.74	5.1e-10	772.383	2	-1.1	MTRR	SLPGEQEQEVAGSK		Abu@N-term	Q20180313-04	46.4445	1609	5.1e-10	1	2471	265408	HUMAN	Neurogenic locus notch homolog protein 2
[32]	Q9Y624	JAM1_HUMAN	1	4	5.28	3.7e-09	471.245	3	0.89	LALG	SVTVHSSEPEVR		Abu@N-term	Q20180313-04	34.4165	28	3.7e-09	1	299	32583.4	HUMAN	Junctional adhesion molecule A
[34]	Q9NPA0	EMC7_HUMAN	1	8.7	4.83	2.2e-10	638.977	3	0.51	DVQS	SEVPGAAAEGSGGSGVGIGDR		Abu@N-term	Q20180313-04	54.3616	24	2.2e-10	1	242	26470.8	HUMAN	ER membrane protein complex subunit 7
[35]	Q5JRA6	TGO1_HUMAN	1	1	4.81	3e-11	752.021	3	0.39	LKTS	GLAGEPEGELSKEDHENTEK		Abu@N-term	Q20180313-04	43.1697	866	3e-11	1	1907	213704	HUMAN	Melanoma inhibitory activity protein 3
[36]	P18827	SDC1_HUMAN	1	3.9	4.68	4.7e-10	615.323	2	0.6	ATAA	STSTLPAGEGPK		Abu@N-term	Q20180313-04	35.0562	89	4.7e-10	1	310	32461.9	HUMAN	Syndecan-1
[37]	Q13586	STIM1_HUMAN	1	2.3	4.61	7.3e-10	894.378	2	-0.69	ATGT	SSGANSEESTAAEFCR	Carbamidomethyl@15	Abu@N-term	Q20180313-04	45.6286	35	7.3e-10	1	685	77424	HUMAN	Stromal interaction molecule 1
[38]	Q16625	OCLN_HUMAN	1	2.5	4.36	7.8e-10	755.834	2	0.26	GYGY	GYGYGYGGYTDPR		Abu@N-term	Q20180313-04	56.9997	123	7.8e-10	1	522	59144.3	HUMAN	Occludin
[41]	P14209	CD99_HUMAN	1	9.2	4.24	2.9e-09	848.886	2	-0.19	SSSG	SFSDADLADGVSGGEGK		Abu@N-term	Q20180313-04	65.9859	89	2.9e-09	1	185	18848	HUMAN	CD99 antigen
[42]	P51654	GPC3_HUMAN	1	1.9	4.22	7.4e-08	470.232	3	0.59	LKVA	HVEHEETLSSR		Abu@N-term	Q20180313-04	23.532	377	7.4e-08	1	580	65563.3	HUMAN	Glypican-3
[43]	Q9NWM8	FKB14_HUMAN	2	4.3	2.55	3.4e-07	540.819	2	0.3	SLIG	ALIPEPEVK		Abu@N-term	Q20180313-04	60.7258	20	3.4e-07	1	211	24171.9	HUMAN	Peptidyl-prolyl cis-trans isomerase FKBP14
[44]	Q96J42	TXD15_HUMAN	1	2.8	4.18	2e-08	565.29	2	-0.37	MVML	SVIPGEAEDK		Abu@N-term	Q20180313-04	41.9131	95	2e-08	1	360	39885.5	HUMAN	Thioredoxin domain-containing protein 15
[45]	Q14574	DSC3_HUMAN	1	1.8	4.18	7.2e-10	892.484	2	1.4	AYAS	TADGYSADLPLPLPIR		Abu@N-term	Q20180313-04	102.954	217	7.2e-10	1	896	99969.9	HUMAN	Desmocollin-3
[46]	Q9H0V9	LMA2L_HUMAN	2	2.6	2.63	1.2e-06	535.78	2	0.64	QVGA	GQTFEYLK		Abu@N-term	Q20180313-04	52.3315	45	1.2e-06	1	348	39711.2	HUMAN	VIP36-like protein
[46]	Q9H0V9	LMA2L_HUMAN	2	2.6	2.63	1.2e-06	613.83	2	0.28	QVGA	GQTFEYLKR		Abu@N-term	Q20180313-04	43.1487	45	0.00013	1	348	39711.2	HUMAN	VIP36-like protein
[48]	P01889	1B07_HUMAN	1	2.8	3.98	7.4e-09	642.813	2	-2.5	FISV	GYVDDTQFVR		Abu@N-term	Q20180313-04	60.1482	50	7.4e-09	51	362	40460.4	HUMAN	HLA class I histocompatibility antigen, B-7 alpha chain
[49]	Q7RTP0	NIPA1_HUMAN	1	4.3	3.85	6.2e-09	607.318	2	0.45	AAAA	AAAAAAAAAGEGAR		Abu@N-term	Q20180313-04	34.9315	8	6.2e-09	1	329	34562.3	HUMAN	Magnesium transporter NIPA1
[50]	Q12860	CNTN1_HUMAN	1	1.6	3.79	3.7e-08	835.913	2	-2.2	AVIN	SAQDAPSEAPTEVGVK		Abu@N-term	Q20180313-04	48.001	803	3.7e-08	1	1018	113321	HUMAN	Contactin-1
[53]	O60245	PCDH7_HUMAN	2	2.5	2.07	3.3e-06	690.358	3	2	ARSL	HIPLTQDIAGDPSYEISK		Abu@N-term	Q20180313-04	73.6508	858	3.3e-06	1	1069	116072	HUMAN	Protocadherin-7
[53]	O60245	PCDH7_HUMAN	2	2.5	2.07	3.3e-06	484.743	2	0.17	FRVK	AVDGGDPPR		Abu@N-term	Q20180313-04	26.5861	714	2.3e-05	1	1069	116072	HUMAN	Protocadherin-7
[54]	Q9UHG3	PCYOX_HUMAN	2	4.2	2.41	2e-06	537.256	2	0.19	LCSC	GCPEGAELR	Carbamidomethyl@2	Abu@N-term	Q20180313-04	32.6826	23	2e-06	1	505	56640.7	HUMAN	Prenylcysteine oxidase 1
[55]	P02649	APOE_HUMAN	1	4.1	3.63	2.2e-07	720.894	2	0.024	VRAA	TVGSLAGQPLQER		Abu@N-term	Q20180313-04	56.7779	212	2.2e-07	1	317	36154.4	HUMAN	Apolipoprotein E
[56]	P30533	AMRP_HUMAN	1	4.2	3.54	1.6e-08	617.944	3	1	LRRV	SHQGYSTEAEFEEPR		Abu@N-term	Q20180313-04	43.6711	242	1.6e-08	1	357	41466.3	HUMAN	Alpha-2-macroglobulin receptor-associated protein
[57]	Q9UN70	PCDGK_HUMAN	1	1.3	3.44	1.7e-07	779.396	2	-3.2	LNKA	STVIHYEIPEER		Abu@N-term	Q20180313-04	56.1526	30	1.7e-07	1	934	101078	HUMAN	Protocadherin gamma-C3
[58]	Q12907	LMAN2_HUMAN	1	3.1	3.42	1.8e-07	438.549	3	0.16	SVTA	DITDGNSEHLK		Abu@N-term	Q20180313-04	33.4952	45	1.8e-07	1	356	40229	HUMAN	Vesicular integral-membrane protein VIP36
[61]	Q7Z4H8	KDEL2_HUMAN	1	2.2	3.28	9.7e-06	590.838	2	0.46	LVAA	GAPEVLVSAPR		Abu@N-term	Q20180313-04	56.747	21	9.7e-06	1	507	58573	HUMAN	KDEL motif-containing protein 2
[64]	Q9Y625	GPC6_HUMAN	1	1.6	3.15	2.7e-06	560.774	2	1.6	RSAR	SAPENFNTR		Abu@N-term	Q20180313-04	35.4785	355	2.7e-06	1	555	62736.1	HUMAN	Glypican-6
[65]	Q6NUS6	TECT3_HUMAN	1	1.6	3.07	5.1e-06	538.291	2	0.22	AFQQ	STAASLTSPR		Abu@N-term	Q20180313-04	33.713	370	5.1e-06	1	607	66157.4	HUMAN	Tectonic-3
[67]	Q96JJ7	TMX3_HUMAN	1	2.2	2.87	1.8e-07	569.298	2	-0.37	ATSY	SSIASEFGVR		Abu@N-term	Q20180313-04	61.4355	88	1.8e-07	1	454	51872.4	HUMAN	Protein disulfide-isomerase TMX3
[68]	P20674	COX5A_HUMAN	1	9.3	2.86	2e-07	564.908	3	0.53	VRCY	SHGSQETDEEFDAR		Abu@N-term	Q20180313-04	30.2233	42	2e-07	1	150	16762.3	HUMAN	Cytochrome c oxidase subunit 5A, mitochondrial
[70]	Q9BZR6	RTN4R_HUMAN	1	3.4	2.63	6e-06	551.309	3	0.64	ADKA	SVLEPGRPASAGNALK		Abu@N-term	Q20180313-04	46.9435	345	6e-06	1	473	50708.4	HUMAN	Reticulon-4 receptor
[73]	Q13433	S39A6_HUMAN	2	1.2	1.43	0.00015	539.283	2	0.44	ELKA	AAFPQTTEK		Abu@N-term	Q20180313-04	34.9195	27	0.00015	1	755	85047.5	HUMAN	Zinc transporter ZIP6
[73]	Q13433	S39A6_HUMAN	2	1.2	1.43	0.00015	503.764	2	0.15	LKAA	AFPQTTEK		Abu@N-term	Q20180313-04	34.3456	28	0.00045	1	755	85047.5	HUMAN	Zinc transporter ZIP6
[74]	P13591	NCAM1_HUMAN	1	1	2.53	1.1e-05	572.792	2	2	LMFK	NAPTPQEFR		Abu@N-term	Q20180313-04	43.893	122	1.1e-05	1	858	94575	HUMAN	Neural cell adhesion molecule 1
[75]	Q9UHC6	CNTP2_HUMAN	1	1.1	2.51	3.7e-07	853.418	2	-0.36	LDSA	SADFPYNPGQGQAIR		Abu@N-term	Q20180313-04	63.8197	1240	3.7e-07	1	1331	148168	HUMAN	Contactin-associated protein-like 2
[76]	Q99470	SDF2_HUMAN	1	6.2	2.49	1.4e-06	689.375	2	0.84	AVGA	SSLGVVTCGSVVK	Carbamidomethyl@8	Abu@N-term	Q20180313-04	56.6028	19	1.4e-06	1	211	23026	HUMAN	Stromal cell-derived factor 2
[77]	P13674	P4HA1_HUMAN	1	1.9	2.46	1.6e-06	602.322	2	0.53	PKKK	GVAVDYLPER		Abu@N-term	Q20180313-04	63.2722	277	1.6e-06	1	534	61049.8	HUMAN	Prolyl 4-hydroxylase subunit alpha-1
[78]	Q9HBR0	S38AA_HUMAN	1	1.3	2.35	4.9e-06	749.877	2	-1.7	AARL	SAQDPVVAVAEDGR		Abu@N-term	Q20180313-04	57.7558	429	4.9e-06	1	1119	119763	HUMAN	Putative sodium-coupled neutral amino acid transporter 10
[79]	O75487	GPC4_HUMAN	1	1.8	2.3	2.1e-06	570.288	2	0.59	RISR	SISESAFSAR		Abu@N-term	Q20180313-04	50.657	355	2.1e-06	1	556	62412.7	HUMAN	Glypican-4
[80]	P11047	LAMC1_HUMAN	1	0.7	1.97	1.2e-05	686.844	2	-0.033	AGMA	SQAAQEAEINAR		Abu@N-term	Q20180313-04	33.5207	1493	1.2e-05	1	1609	177605	HUMAN	Laminin subunit gamma-1
[81]	O75882	ATRN_HUMAN	1	0.8	1.92	3.2e-06	523.778	2	0.88	AAAA	AVSGSAAAEAK		Abu@N-term	Q20180313-04	24.9095	89	3.2e-06	1	1429	158538	HUMAN	Attractin
[83]	P07237	PDIA1_HUMAN	1	2	1.85	5.8e-06	649.801	2	3.7	LVGK	NFEDVAFDEK		Abu@N-term	Q20180313-04	68.771	376	5.8e-06	1	508	57116.8	HUMAN	Protein disulfide-isomerase
[84]	Q9NYF8	BCLF1_HUMAN	1	1	1.83	1.8e-05	539.272	2	1.5	QYFK	SAAMTLNER		Abu@N-term	Q20180313-04	37.9216	623	1.8e-05	1	920	106123	HUMAN	Bcl-2-associated transcription factor 1
[85]	P28300	LYOX_HUMAN	1	2.4	1.83	1.3e-05	624.82	2	-0.25	FSLL	SLGSQYQPQR		Abu@N-term	Q20180313-04	39.3031	59	1.3e-05	1	417	46944.5	HUMAN	Protein-lysine 6-oxidase
[86]	P02458	CO2A1_HUMAN	1	0.7	1.78	0.00014	629.842	2	1.2	ATLK	SLNNQIESIR		Abu@N-term	Q20180313-04	54.5152	1261	0.00014	1	1487	141786	HUMAN	Collagen alpha-1(II) chain
[87]	Q5ST30	SYVM_HUMAN	1	1.4	1.71	1.9e-05	551.944	3	-0.45	PRFH	SVSTQSEPHGSPISR		Abu@N-term	Q20180313-04	35.8592	27	1.9e-05	1	1063	118491	HUMAN	Valine--tRNA ligase, mitochondrial
[89]	P19021	AMD_HUMAN	1	0.8	1.54	0.0001	500.788	2	0.97	VKKA	GIEVQEIK		Abu@N-term	Q20180313-04	49.2351	821	0.0001	1	973	108333	HUMAN	Peptidyl-glycine alpha-amidating monooxygenase
[91]	Q5VT66	MARC1_HUMAN	1	3	1.27	0.00011	473.259	2	-0.56	#NAME?	GAAGSSALAR		Abu@N-term	Q20180313-04	26.5455	2	0.00011	1	337	37499.7	HUMAN	Mitochondrial amidoxime-reducing component 1
[92]	Q13332	PTPRS_HUMAN	1	0.4	1.24	0.00025	500.259	2	0.4	AEVL	SIPEDTPR		Abu@N-term	Q20180313-04	38.0012	922	0.00025	1	1948	217043	HUMAN	Receptor-type tyrosine-protein phosphatase S
[93]	Q86YL7	PDPN_HUMAN	1	5.6	1.13	0.00024	509.289	2	1.1	LVAT	SVNSVTGIR		Abu@N-term	Q20180313-04	43.5278	71	0.00024	1	162	16697.9	HUMAN	Podoplanin
[95]	Q6Y1H2	HACD2_HUMAN	1	3.9	1.09	0.00011	465.275	2	0.55	#NAME?	AAVAATAAAK		Abu@N-term	Q20180313-04	25.6507	2	0.00011	1	254	28368.7	HUMAN	Very-long-chain (3R)-3-hydroxyacyl-CoA dehydratase 2
